# Highly Multiplexed Proteomic Analysis of HCMV-Infected Dendritic Cells Reveals Global Manipulation of Adaptive Immunity and Host Restriction of Viral Replication

**DOI:** 10.1101/2024.04.30.591855

**Authors:** Lauren E. Kerr-Jones, Lior Soday, Nia Cwyfan Hughes, Xinyue Wang, Leah H. Hunter, Robin Antrobus, Kelly L. Miners, Kristin Ladell, David A. Price, Ceri A. Fielding, Eddie C. Y. Wang, Michael P. Weekes, Richard J. Stanton

**Affiliations:** Division of Infection and Immunity, School of Medicine, Cardiff University, Cardiff, CF14 4XN; Cambridge Institute for Medical Research, University of Cambridge, Hills Road, Cambridge CB2 0XY, UK; Department of Medicine, University of Cambridge, Hills Road, Cambridge CB2 0XY, UK

**Author notes:** These authors contributed equally (Lauren E. Kerr-Jones, Lior Soday). Senior authors (Michael P. Weekes, Richard J. Stanton).

## Abstract

Human cytomegalovirus (HCMV) is a clinically significant herpesvirus and a paradigm for pathogen-mediated immune-evasion. Its broad tropism includes antigen-presenting cells such as dendritic cells (DCs), which may partly explain a unique, dramatic imprint on host immunity that occurs following lifelong carriage. Despite this breadth of infection, most studies use fibroblasts as a model. We therefore developed systems to isolate pure populations of DCs infected with wild-type HCMV, before applying quantitative temporal proteomic technologies to systematically characterise the virus:DC interaction within cells and at the cell surface. This comprehensive dataset quantifying almost 9,000 proteins throughout the infection timecourse revealed multiple DC-specific viral:host effects, including key impacts on innate, intrinsic, and adaptive immunity. These effects included observations that APOBEC3A is downregulated in infected cells and restricts HCMV infection in *ex vivo* DCs, delaying the progression of lytic infection, and that cell surface ICOS-Ligand was downregulated by the viral genes US16 and US20, inhibiting the induction of adaptive immunity.
