## Supplementary material for "Highly Multiplexed Proteomic Analysis of HCMV-Infected Dendritic Cells Reveals Global Manipulation of Adaptive Immunity and Host Restriction of Viral Replication": Table S5

### Sheet: Table S5
Uniprot	Gene Symbol	Tp class	IBAQ DCs	Normalised IBAQ DC	IBAQ HFFFs	Normalised IBAQ HFFFs	Ratio of normalised IBAQ (DC/HFFF)
Q6SWB8	UL13	Tp1	120974	0.000123249	3.77496e+06	0.000219514	0.561464
Q6SWA4	UL27	Tp1	247489	0.000252143	106510	6.19354e-06	40.7106
F5HAZ3	US23	Tp1	887401	0.00090409	2.4147e+06	0.000140415	6.4387
F5H8S6	US24	Tp1	1.36235e+06	0.00138797	9.75071e+06	0.000567004	2.4479
F5HAQ7	UL135	Tp1	1.21222e+06	0.00123502	9.89377e+07	0.00575323	0.214665
Q6SWA3	UL29	Tp1	3.94559e+06	0.00401979	1.36505e+07	0.000793778	5.06412
F5HCM1	UL123	Tp1	7.78534e+07	0.0793175	1.83774e+08	0.0106865	7.42225
F5HE44	US12	Tp2	128385	0.000130799	327611	1.90506e-05	6.86589
F5HI85	UL114	Tp2	670568	0.000683179	7.87904e+06	0.000458166	1.49112
F5HG98	UL38	Tp2	1.73584e+06	0.00176848	1.28375e+07	0.0007465	2.36903
F5HET1	UL78	Tp2	2.66771e+06	0.00271787	1.08906e+07	0.000633291	4.29167
Q6SW94-2	UL37	Tp2	4.00626e+06	0.0040816	2.28021e+08	0.0132594	0.307826
Q6SW94	UL37	Tp2	4.24545e+06	0.00432529	2.28021e+08	0.0132594	0.326204
Q6SW77	UL54	Tp2	5.20424e+06	0.00530211	6.04616e+07	0.00351584	1.50806
F5HFJ7	US10	Tp2	1.31351e+07	0.0133821	1.50553e+07	0.000875464	15.2858
F5HAY6	UL36	Tp2	6.21785e+07	0.0633478	2.98385e+08	0.0173511	3.65094
Q6SW70	UL72	Tp3	412131	0.000419881	5.38581e+06	0.000313185	1.34068
F5HC79	UL56	Tp3	492524	0.000501786	4.52651e+07	0.00263217	0.190636
F5HG68	UL16	Tp3	1.41081e+06	0.00143734	1.24258e+08	0.00722561	0.198922
Q6SW46	UL97	Tp3	2.06631e+06	0.00210517	5.38905e+07	0.00313373	0.671775
Q6SW92	UL40	Tp3	1.72556e+06	0.00175801	3.96979e+07	0.00230843	0.761561
F7V998	UL150A	Tp3	2.67154e+06	0.00272178	3.03059e+07	0.00176229	1.54446
Q6SW62	UL80	Tp3	4.21172e+06	0.00429092	2.57147e+08	0.0149531	0.286959
F5HEN8	UL105	Tp3	5.04439e+06	0.00513926	1.53413e+07	0.000892098	5.76086
F5HB52	US8	Tp3	6.39764e+06	0.00651795	2.96465e+07	0.00172394	3.78084
F5HC14	UL119	Tp3	6.75216e+06	0.00687914	1.13928e+08	0.00662494	1.03837
F5HF49	UL98	Tp3	7.37631e+06	0.00751503	2.15809e+08	0.0125493	0.59884
Q6SW00	US6	Tp3	8.54629e+06	0.00870701	6.53524e+07	0.00380024	2.29117
F5HC16	UL34	Tp3	8.83514e+06	0.00900129	2.09741e+08	0.0121964	0.738027
F5H991	US26	Tp3	9.88184e+06	0.0100677	3.96154e+06	0.000230364	43.7034
Q6SW73	UL69	Tp3	1.0485e+07	0.0106822	1.13779e+08	0.00661623	1.61455
F5HEA3	UL71	Tp3	2.05134e+07	0.0208992	2.09715e+08	0.0121949	1.71376
F5HDC7	US22	Tp3	7.95939e+07	0.0810907	3.34583e+08	0.019456	4.1679
ORFL86W_HCMVM	ORFL86W	Tp4	85595.6	8.72053e-05	3.1529e+06	0.000183341	0.475644
F5HC33	US9	Tp4	346751	0.000353272	3.38023e+07	0.00196561	0.179727
F5HHT4	UL17	Tp4	604129	0.00061549	8.54411e+06	0.00049684	1.23881
Q6SWD1	RL11	Tp4	1.67943e+06	0.00171102	6.59361e+07	0.00383419	0.446253
Q6SWD0	RL12	Tp4	1.65049e+06	0.00168153	1.10845e+08	0.00644563	0.260879
F5HF62	US28	Tp4	1.74131e+06	0.00177406	1.37385e+07	0.000798892	2.22065
ORFL147C_HCMVM	ORFL147C	Tp4	4.11124e+07	0.0418856	1.59451e+08	0.00927207	4.51739
Q6SW98	UL33	Tp5	28155.4	2.86849e-05	9.51934e+06	0.00055355	0.05182
Q6SW89	UL43	Tp5	69318.6	7.06222e-05	2.91434e+06	0.000169469	0.416727
F5HBR4	UL104	Tp5	95822.1	9.76241e-05	1.54215e+07	0.000896759	0.108863
Q6SW65	UL77	Tp5	138191	0.00014079	4.88601e+06	0.000284122	0.495528
Q6SW84	UL48	Tp5	110378	0.000112454	2.52896e+07	0.00147059	0.0764685
F5HE12	UL35	Tp5	260061	0.000264952	1.10857e+08	0.00644631	0.0411013
F5HCH8	UL115	Tp5	191947	0.000195557	6.38804e+06	0.000371465	0.526448
F5HCU8	UL89	Tp5	408196	0.000415872	2.3135e+07	0.0013453	0.309129
Q6SW67	UL75	Tp5	382649	0.000389845	9.62257e+06	0.000559553	0.696708
F5HA93	UL46	Tp5	490108	0.000499324	5.39443e+07	0.00313686	0.15918
F5HIN9	UL85	Tp5	527776	0.000537701	2.86411e+08	0.0166548	0.032285
Q6SWC6	UL4	Tp5	396696	0.000404157	3.06326e+07	0.00178129	0.22689
F5H9F9	UL88	Tp5	640772	0.000652822	8.66605e+06	0.000503931	1.29546
F5HI32	RL10	Tp5	819715	0.00083513	2.68323e+07	0.0015603	0.535238
F5HGU6	UL132	Tp5	822738	0.00083821	4.2584e+07	0.00247626	0.338498
Q6SWC9	RL13	Tp5	1.56838e+06	0.00159787	3.99935e+06	0.000232562	6.87072
Q6SW99	UL32	Tp5	1.64896e+06	0.00167997	1.32007e+08	0.00767623	0.218853
F5HEN7	UL48A	Tp5	2.9107e+06	0.00296543	3.74084e+08	0.021753	0.136323
F5HB53	UL55	Tp5	3.67766e+06	0.00374682	8.30125e+07	0.00482718	0.776193
Q6RJQ3	UL141	Tp5	3.81115e+06	0.00388282	9.22436e+07	0.00536397	0.723871
Q6SW87	UL45	Tp5	3.4949e+06	0.00356062	8.87189e+07	0.00515901	0.690176
F5HBX1	UL146	Tp5	4.72691e+06	0.0048158	2.80948e+08	0.0163371	0.294777
F5HGG3	UL26	Tp5	4.11757e+06	0.00419501	5.52988e+07	0.00321563	1.30457
Q6SW79	UL52	Tp5	4.98774e+06	0.00508154	9.07392e+07	0.00527649	0.963054
F5HGI9	UL51	Tp5	6.51363e+06	0.00663612	1.08846e+08	0.00632942	1.04846
F5HBC6	UL82	Tp5	6.55764e+06	0.00668096	1.18096e+08	0.0068673	0.972866
F5HDQ6	UL57	Tp5	7.15708e+06	0.00729168	2.36892e+08	0.0137753	0.52933
F5HF90	UL22A	Tp5	1.09859e+07	0.0111925	1.3739e+08	0.00798925	1.40094
F5H8Q3	UL148	Tp5	1.22047e+07	0.0124342	3.3512e+08	0.0194872	0.638072
F5HB40	UL84	Tp5	1.51607e+07	0.0154458	2.21071e+08	0.0128553	1.20152
F5HGT1	UL86	Tp5	1.5626e+07	0.0159198	4.59434e+08	0.0267161	0.595889
Q6SW81	UL50	Tp5	2.00097e+07	0.020386	2.85333e+08	0.0165921	1.22865
F5HGJ4	UL25	Tp5	2.19908e+07	0.0224044	6.70947e+08	0.0390156	0.574242
Q6SW37	UL112	Tp5	4.33298e+07	0.0441446	4.71264e+08	0.027404	1.61088
F5HI87	UL99	Tp5	4.20973e+07	0.0428889	4.86035e+08	0.0282629	1.5175
F5HAC7	UL94	Tp5	6.30428e+07	0.0642284	7.82021e+08	0.0454745	1.4124
F5HC97	UL44	Tp5	1.00214e+08	0.102099	3.44159e+09	0.200128	0.510167
Q6SW59	UL83	Tp5	1.77086e+08	0.180416	4.14714e+09	0.241156	0.748131
