## Supplementary material for "Highly Multiplexed Proteomic Analysis of HCMV-Infected Dendritic Cells Reveals Global Manipulation of Adaptive Immunity and Host Restriction of Viral Replication": Table S6

### Sheet: Table S6A
138 proteins downregulated > 2 fold in infected compared to bystander cells
Uniprot	Gene Symbol	Description			Significantly enriched clusters and their components from DAVID analysis
P12821	ACE	Angiotensin-converting enzyme			Term:	Transmembrane region, 1.59 fold enrichment, p=2.99E-21
Q04771	ACVR1	Activin receptor type-1			Uniprot-I	Gene	Description
P78536	ADAM17	Disintegrin and metalloproteinase domain-containing protein 17			P12821	ACE	Angiotensin-converting enzyme
O95622	ADCY5	Adenylate cyclase type 5			Q04771	ACVR1	Activin receptor type-1
P51828	ADCY7	Adenylate cyclase type 7			P78536	ADAM17	Disintegrin and metalloproteinase domain-containing protein 17
Q9UHX3	ADGRE2	Adhesion G protein-coupled receptor E2			O95622	ADCY5	Adenylate cyclase type 5
Q13740	ALCAM	Isoform 2 of CD166 antigen			P51828	ADCY7	Adenylate cyclase type 7
Q4KMQ2	ANO6	Isoform 2 of Anoctamin-6			Q9UHX3	ADGRE2	Adhesion G protein-coupled receptor E2
P58335	ANTXR2	Anthrax toxin receptor 2			Q13740	ALCAM	Isoform 2 of CD166 antigen
P05026	ATP1B1	Sodium/potassium-transporting ATPase subunit beta-1			Q4KMQ2	ANO6	Isoform 2 of Anoctamin-6
Q10589	BST2	Bone marrow stromal antigen 2			P58335	ANTXR2	Anthrax toxin receptor 2
Q7KYR7	BTN2A1	Butyrophilin subfamily 2 member A1			P05026	ATP1B1	Sodium/potassium-transporting ATPase subunit beta-1
Q9H7M9	C10orf54	V-type immunoglobulin domain-containing suppressor of T-cell activation			Q10589	BST2	Bone marrow stromal antigen 2
Q8NEQ5	C1orf162	Transmembrane protein C1orf162			Q7KYR7	BTN2A1	Butyrophilin subfamily 2 member A1
P32246	CCR1	C-C chemokine receptor type 1			Q9H7M9	C10orf54	V-type immunoglobulin domain-containing suppressor of T-cell activation
Q99467	CD180	CD180 antigen			Q8NEQ5	C1orf162	Transmembrane protein C1orf162
P06126	CD1A	T-cell surface glycoprotein CD1a			P32246	CCR1	C-C chemokine receptor type 1
P29016	CD1B	T-cell surface glycoprotein CD1b			Q99467	CD180	CD180 antigen
P29017	CD1C	T-cell surface glycoprotein CD1c			P06126	CD1A	T-cell surface glycoprotein CD1a
P15812	CD1E	T-cell surface glycoprotein CD1e, membrane-associated			P29016	CD1B	T-cell surface glycoprotein CD1b
Q8TD46	CD200R1	Isoform 4 of Cell surface glycoprotein CD200 receptor 1			P29017	CD1C	T-cell surface glycoprotein CD1c
Q9NNX6	CD209	Isoform 5 of CD209 antigen			P15812	CD1E	T-cell surface glycoprotein CD1e, membrane-associated
Q15762	CD226	CD226 antigen			Q8TD46	CD200R1	Isoform 4 of Cell surface glycoprotein CD200 receptor 1
Q9NZQ7	CD274	Programmed cell death 1 ligand 1			Q9NNX6	CD209	Isoform 5 of CD209 antigen
Q9UGN4	CD300A	CMRF35-like molecule 8			Q15762	CD226	CD226 antigen
P20138	CD33	Myeloid cell surface antigen CD33			Q9NZQ7	CD274	Programmed cell death 1 ligand 1
P28907	CD38	ADP-ribosyl cyclase/cyclic ADP-ribose hydrolase 1			Q9UGN4	CD300A	CMRF35-like molecule 8
P25942	CD40	Tumor necrosis factor receptor superfamily member 5			P20138	CD33	Myeloid cell surface antigen CD33
P19397	CD53	Leukocyte surface antigen CD53			P28907	CD38	ADP-ribosyl cyclase/cyclic ADP-ribose hydrolase 1
P19256	CD58	Lymphocyte function-associated antigen 3			P25942	CD40	Tumor necrosis factor receptor superfamily member 5
P08962	CD63	CD63 antigen			P19397	CD53	Leukocyte surface antigen CD53
Q07108	CD69	Early activation antigen CD69			P19256	CD58	Lymphocyte function-associated antigen 3
Q9UIB8	CD84	SLAM family member 5			P08962	CD63	CD63 antigen
P48960	CD97	CD97 antigen			Q07108	CD69	Early activation antigen CD69
P14209	CD99	CD99 antigen			Q9UIB8	CD84	SLAM family member 5
P55283	CDH4	Cadherin-4			P48960	CD97	CD97 antigen
Q9UMR7	CLEC4A	C-type lectin domain family 4 member A			P14209	CD99	CD99 antigen
Q9NY25	CLEC5A	C-type lectin domain family 5 member A			P55283	CDH4	Cadherin-4
Q9BXN2	CLEC7A	C-type lectin domain family 7 member A			Q9UMR7	CLEC4A	C-type lectin domain family 4 member A
P14384	CPM	Carboxypeptidase M			Q9NY25	CLEC5A	C-type lectin domain family 5 member A
Q9H2A7	CXCL16	C-X-C motif chemokine 16			Q9BXN2	CLEC7A	C-type lectin domain family 7 member A
P04839	CYBB	Cytochrome b-245 heavy chain			Q9H2A7	CXCL16	C-X-C motif chemokine 16
Q6PCB8	EMB	Embigin			P04839	CYBB	Cytochrome b-245 heavy chain
P49961	ENTPD1	Isoform 6 of Ectonucleoside triphosphate diphosphohydrolase 1			Q6PCB8	EMB	Embigin
Q9UF33	EPHA6	Ephrin type-A receptor 6			P49961	ENTPD1	Isoform 6 of Ectonucleoside triphosphate diphosphohydrolase 1
P29323	EPHB2	Ephrin type-B receptor 2			Q9UF33	EPHA6	Ephrin type-A receptor 6
P34910	EVI2B	Isoform 2 of Protein EVI2B			P29323	EPHB2	Ephrin type-B receptor 2
Q5R3K3	FAM26F	Protein FAM26F			P34910	EVI2B	Isoform 2 of Protein EVI2B
P24071	FCAR	Isoform U02 of Immunoglobulin alpha Fc receptor			Q5R3K3	FAM26F	Protein FAM26F
P30273	FCER1G	High affinity immunoglobulin epsilon receptor subunit gamma			P24071	FCAR	Isoform U02 of Immunoglobulin alpha Fc receptor
P06734	FCER2	Low affinity immunoglobulin epsilon Fc receptor			P30273	FCER1G	High affinity immunoglobulin epsilon receptor subunit gamma
P12314	FCGR1A	High affinity immunoglobulin gamma Fc receptor I			P06734	FCER2	Low affinity immunoglobulin epsilon Fc receptor
P31994	FCGR2B	Low affinity immunoglobulin gamma Fc region receptor II-b			P12314	FCGR1A	High affinity immunoglobulin gamma Fc receptor I
P31994	FCGR2B	Isoform IIB2 of Low affinity immunoglobulin gamma Fc region receptor II-b			P31994	FCGR2B	Low affinity immunoglobulin gamma Fc region receptor II-b
P31995	FCGR2C	Low affinity immunoglobulin gamma Fc region receptor II-c			P31995	FCGR2C	Low affinity immunoglobulin gamma Fc region receptor II-c
P08637	FCGR3A	Low affinity immunoglobulin gamma Fc region receptor III-A			P08637	FCGR3A	Low affinity immunoglobulin gamma Fc region receptor III-A
P55899	FCGRT	IgG receptor FcRn large subunit p51			P55899	FCGRT	IgG receptor FcRn large subunit p51
P25090	FPR2	N-formyl peptide receptor 2			P25090	FPR2	N-formyl peptide receptor 2
Q10472	GALNT1	Polypeptide N-acetylgalactosaminyltransferase 1			Q10472	GALNT1	Polypeptide N-acetylgalactosaminyltransferase 1
P36383	GJC1	Gap junction gamma-1 protein			P36383	GJC1	Gap junction gamma-1 protein
P48060	GLIPR1	Glioma pathogenesis-related protein 1			P48060	GLIPR1	Glioma pathogenesis-related protein 1
Q8TDQ0	HAVCR2	Hepatitis A virus cellular receptor 2			Q8TDQ0	HAVCR2	Hepatitis A virus cellular receptor 2
A8MVS5	HIDE1	Protein HIDE1			A8MVS5	HIDE1	Protein HIDE1
P13746	HLA-A	Isoform 2 of HLA class I histocompatibility antigen, A-11 alpha chain			P13746	HLA-A	Isoform 2 of HLA class I histocompatibility antigen, A-11 alpha chain
P05534	HLA-A	HLA class I histocompatibility antigen, A-24 alpha chain			P01891	HLA-A	HLA class I histocompatibility antigen, A-68 alpha chain
P01891	HLA-A	HLA class I histocompatibility antigen, A-68 alpha chain			P05534	HLA-A	HLA class I histocompatibility antigen, A-24 alpha chain
P30486	HLA-B	HLA class I histocompatibility antigen, B-48 alpha chain			P30486	HLA-B	HLA class I histocompatibility antigen, B-48 alpha chain
P30508	HLA-C	HLA class I histocompatibility antigen, Cw-12 alpha chain			P30501	HLA-C	HLA class I histocompatibility antigen, Cw-2 alpha chain
P30499	HLA-C	HLA class I histocompatibility antigen, Cw-1 alpha chain			P30508	HLA-C	HLA class I histocompatibility antigen, Cw-12 alpha chain
P30501	HLA-C	HLA class I histocompatibility antigen, Cw-2 alpha chain			P30499	HLA-C	HLA class I histocompatibility antigen, Cw-1 alpha chain
P01909	HLA-DQA1	HLA class II histocompatibility antigen, DQ alpha 1 chain			P01909	HLA-DQA1	HLA class II histocompatibility antigen, DQ alpha 1 chain
P01920	HLA-DQB1	HLA class II histocompatibility antigen, DQ beta 1 chain			P01920	HLA-DQB1	HLA class II histocompatibility antigen, DQ beta 1 chain
P13760	HLA-DRB1	HLA class II histocompatibility antigen, DRB1-4 beta chain			P13760	HLA-DRB1	HLA class II histocompatibility antigen, DRB1-4 beta chain
Q9TQE0	HLA-DRB1	HLA class II histocompatibility antigen, DRB1-9 beta chain			Q9TQE0	HLA-DRB1	HLA class II histocompatibility antigen, DRB1-9 beta chain
P32942	ICAM3	Intercellular adhesion molecule 3			P32942	ICAM3	Intercellular adhesion molecule 3
O75144	ICOSLG	Isoform 2 of ICOS ligand			O75144	ICOSLG	Isoform 2 of ICOS ligand
Q9H665	IGFLR1	IGF-like family receptor 1			Q9H665	IGFLR1	IGF-like family receptor 1
O95976	IGSF6	Immunoglobulin superfamily member 6			O95976	IGSF6	Immunoglobulin superfamily member 6
Q9NPH3	IL1RAP	Interleukin-1 receptor accessory protein			Q9NPH3	IL1RAP	Interleukin-1 receptor accessory protein
P26951	IL3RA	Interleukin-3 receptor subunit alpha			P26951	IL3RA	Interleukin-3 receptor subunit alpha
P11215	ITGAM	Isoform 2 of Integrin alpha-M			P11215	ITGAM	Isoform 2 of Integrin alpha-M
P20702	ITGAX	Integrin alpha-X			P20702	ITGAX	Integrin alpha-X
P05107	ITGB2	Integrin beta-2			P05107	ITGB2	Integrin beta-2
Q9Y219	JAG2	Protein jagged-2			Q9Y219	JAG2	Protein jagged-2
Q86YT9	JAML	Junctional adhesion molecule-like			Q86YT9	JAML	Junctional adhesion molecule-like
P18627	LAG3	Lymphocyte activation gene 3 protein			P18627	LAG3	Lymphocyte activation gene 3 protein
P17931	LGALS3	Galectin-3			A6NI73	LILRA5	Leukocyte immunoglobulin-like receptor subfamily A member 5
O00182	LGALS9	Galectin-9			Q8NHL6	LILRB1	Isoform 3 of Leukocyte immunoglobulin-like receptor subfamily B member 1
A6NI73	LILRA5	Leukocyte immunoglobulin-like receptor subfamily A member 5			Q8N423	LILRB2	Leukocyte immunoglobulin-like receptor subfamily B member 2
Q8NHL6	LILRB1	Isoform 3 of Leukocyte immunoglobulin-like receptor subfamily B member 1			Q8NHJ6	LILRB4	Isoform 3 of Leukocyte immunoglobulin-like receptor subfamily B member 4
Q8N423	LILRB2	Leukocyte immunoglobulin-like receptor subfamily B member 2			Q9UIQ6	LNPEP	Leucyl-cystinyl aminopeptidase
O75022	LILRB3	Isoform 2 of Leukocyte immunoglobulin-like receptor subfamily B member 3			O60449	LY75	Isoform 2 of Lymphocyte antigen 75
Q8NHJ6	LILRB4	Isoform 3 of Leukocyte immunoglobulin-like receptor subfamily B member 4			Q7Z6M3	MILR1	Allergin-1
Q9UIQ6	LNPEP	Leucyl-cystinyl aminopeptidase			P22897	MRC1	Macrophage mannose receptor 1
O60449	LY75	Isoform 2 of Lymphocyte antigen 75			Q96S97	MYADM	Myeloid-associated differentiation marker
Q7Z6M3	MILR1	Allergin-1			Q92692	NECTIN2	Nectin-2
P22897	MRC1	Macrophage mannose receptor 1			P16066	NPR1	Atrial natriuretic peptide receptor 1
Q96S97	MYADM	Myeloid-associated differentiation marker			Q02297	NRG1	Isoform 2 of Pro-neuregulin-1, membrane-bound isoform
Q92692	NECTIN2	Nectin-2			Q8IYS5	OSCAR	Isoform 7 of Osteoclast-associated immunoglobulin-like receptor
Q92692	NECTIN2	Isoform Alpha of Nectin-2			Q96G91	P2RY11	P2Y purinoceptor 11
P16066	NPR1	Atrial natriuretic peptide receptor 1			Q9BQ51	PDCD1LG2	Programmed cell death 1 ligand 2
Q02297	NRG1	Isoform 2 of Pro-neuregulin-1, membrane-bound isoform			P16284	PECAM1	Platelet endothelial cell adhesion molecule
Q8IYS5	OSCAR	Isoform 7 of Osteoclast-associated immunoglobulin-like receptor			Q9UKJ1	PILRA	Paired immunoglobulin-like type 2 receptor alpha
Q96G91	P2RY11	P2Y purinoceptor 11			Q86WI1	PKHD1L1	Fibrocystin-L
Q9BQ51	PDCD1LG2	Programmed cell death 1 ligand 2			Q6UX71	PLXDC2	Plexin domain-containing protein 2
P16284	PECAM1	Platelet endothelial cell adhesion molecule			O15031	PLXNB2	Plexin-B2
Q9UKJ1	PILRA	Paired immunoglobulin-like type 2 receptor alpha			P23467	PTPRB	Isoform 3 of Receptor-type tyrosine-protein phosphatase beta
Q86WI1	PKHD1L1	Fibrocystin-L			P08575	PTPRC	Receptor-type tyrosine-protein phosphatase C
Q03405	PLAUR	Urokinase plasminogen activator surface receptor			Q12913	PTPRJ	Receptor-type tyrosine-protein phosphatase eta
Q6UX71	PLXDC2	Plexin domain-containing protein 2			O95136	S1PR2	Sphingosine 1-phosphate receptor 2
O15031	PLXNB2	Plexin-B2			Q8WVN6	SECTM1	Secreted and transmembrane protein 1
P54278	PMS2	Mismatch repair endonuclease PMS2			Q9H3S1	SEMA4A	Semaphorin-4A
P23467	PTPRB	Isoform 3 of Receptor-type tyrosine-protein phosphatase beta			Q6IA17	SIGIRR	Single Ig IL-1-related receptor
P08575	PTPRC	Receptor-type tyrosine-protein phosphatase C			Q96LC7	SIGLEC10	Sialic acid-binding Ig-like lectin 10
Q12913	PTPRJ	Receptor-type tyrosine-protein phosphatase eta			Q9Y286	SIGLEC7	Sialic acid-binding Ig-like lectin 7
O95136	S1PR2	Sphingosine 1-phosphate receptor 2			P78324	SIRPA	Isoform 2 of Tyrosine-protein phosphatase non-receptor type substrate 1
Q8WVN6	SECTM1	Secreted and transmembrane protein 1			Q13291	SLAMF1	Isoform 4 of Signaling lymphocytic activation molecule
Q9H3S1	SEMA4A	Semaphorin-4A			Q9BXP2	SLC12A9	Solute carrier family 12 member 9
Q6IA17	SIGIRR	Single Ig IL-1-related receptor			Q8TDB8	SLC2A14	Isoform 5 of Solute carrier family 2, facilitated glucose transporter member 14
Q96LC7	SIGLEC10	Sialic acid-binding Ig-like lectin 10			P11169	SLC2A3	Solute carrier family 2, facilitated glucose transporter member 3
Q9Y286	SIGLEC7	Sialic acid-binding Ig-like lectin 7			Q9C0K1	SLC39A8	Zinc transporter ZIP8
P78324	SIRPA	Isoform 2 of Tyrosine-protein phosphatase non-receptor type substrate 1			Q8WWI5	SLC44A1	Choline transporter-like protein 1
P78324	SIRPA	Tyrosine-protein phosphatase non-receptor type substrate 1			Q96T83	SLC9A7	Sodium/hydrogen exchanger 7
Q13291	SLAMF1	Isoform 4 of Signaling lymphocytic activation molecule			P16150	SPN	Leukosialin
Q9BXP2	SLC12A9	Solute carrier family 12 member 9			Q8TCT8	SPPL2A	Signal peptide peptidase-like 2A
Q8TDB8	SLC2A14	Isoform 5 of Solute carrier family 2, facilitated glucose transporter member 14			Q658P3	STEAP3	Isoform 2 of Metalloreductase STEAP3
P11169	SLC2A3	Solute carrier family 2, facilitated glucose transporter member 3			P09758	TACSTD2	Tumor-associated calcium signal transducer 2
Q9C0K1	SLC39A8	Zinc transporter ZIP8			P36897	TGFBR1	Isoform 2 of TGF-beta receptor type-1
Q8WWI5	SLC44A1	Choline transporter-like protein 1			Q9UHN6	TMEM2	Transmembrane protein 2
Q96T83	SLC9A7	Sodium/hydrogen exchanger 7			Q9H813	TMEM206	Isoform 2 of Transmembrane protein 206
P16150	SPN	Leukosialin
Q8TCT8	SPPL2A	Signal peptide peptidase-like 2A			Term:	Topological domain:Extracellular, 1.86 fold enrichment, p=8.96E-22
Q658P3	STEAP3	Isoform 2 of Metalloreductase STEAP3			Uniprot-I	Gene	Description
P09758	TACSTD2	Tumor-associated calcium signal transducer 2			P12821	ACE	Angiotensin-converting enzyme
P36897	TGFBR1	Isoform 2 of TGF-beta receptor type-1			Q04771	ACVR1	Activin receptor type-1
Q9UHN6	TMEM2	Transmembrane protein 2			P78536	ADAM17	Disintegrin and metalloproteinase domain-containing protein 17
Q9H813	TMEM206	Isoform 2 of Transmembrane protein 206			O95622	ADCY5	Adenylate cyclase type 5
					Q9UHX3	ADGRE2	Adhesion G protein-coupled receptor E2
					Q13740	ALCAM	Isoform 2 of CD166 antigen
					Q4KMQ2	ANO6	Isoform 2 of Anoctamin-6
					P58335	ANTXR2	Anthrax toxin receptor 2
					P05026	ATP1B1	Sodium/potassium-transporting ATPase subunit beta-1
					Q10589	BST2	Bone marrow stromal antigen 2
					Q7KYR7	BTN2A1	Butyrophilin subfamily 2 member A1
					Q9H7M9	C10orf54	V-type immunoglobulin domain-containing suppressor of T-cell activation
					P32246	CCR1	C-C chemokine receptor type 1
					Q99467	CD180	CD180 antigen
					P06126	CD1A	T-cell surface glycoprotein CD1a
					P29016	CD1B	T-cell surface glycoprotein CD1b
					P29017	CD1C	T-cell surface glycoprotein CD1c
					Q8TD46	CD200R1	Isoform 4 of Cell surface glycoprotein CD200 receptor 1
					Q9NNX6	CD209	Isoform 5 of CD209 antigen
					Q15762	CD226	CD226 antigen
					Q9NZQ7	CD274	Programmed cell death 1 ligand 1
					Q9UGN4	CD300A	CMRF35-like molecule 8
					P20138	CD33	Myeloid cell surface antigen CD33
					P28907	CD38	ADP-ribosyl cyclase/cyclic ADP-ribose hydrolase 1
					P25942	CD40	Tumor necrosis factor receptor superfamily member 5
					P19397	CD53	Leukocyte surface antigen CD53
					P19256	CD58	Lymphocyte function-associated antigen 3
					P08962	CD63	CD63 antigen
					Q07108	CD69	Early activation antigen CD69
					Q9UIB8	CD84	SLAM family member 5
					P48960	CD97	CD97 antigen
					P14209	CD99	CD99 antigen
					P55283	CDH4	Cadherin-4
					Q9UMR7	CLEC4A	C-type lectin domain family 4 member A
					Q9NY25	CLEC5A	C-type lectin domain family 5 member A
					Q9BXN2	CLEC7A	C-type lectin domain family 7 member A
					Q9H2A7	CXCL16	C-X-C motif chemokine 16
					P04839	CYBB	Cytochrome b-245 heavy chain
					Q6PCB8	EMB	Embigin
					P49961	ENTPD1	Isoform 6 of Ectonucleoside triphosphate diphosphohydrolase 1
					Q9UF33	EPHA6	Ephrin type-A receptor 6
					P29323	EPHB2	Ephrin type-B receptor 2
					P34910	EVI2B	Isoform 2 of Protein EVI2B
					P24071	FCAR	Isoform U02 of Immunoglobulin alpha Fc receptor
					P30273	FCER1G	High affinity immunoglobulin epsilon receptor subunit gamma
					P06734	FCER2	Low affinity immunoglobulin epsilon Fc receptor
					P12314	FCGR1A	High affinity immunoglobulin gamma Fc receptor I
					P31994	FCGR2B	Low affinity immunoglobulin gamma Fc region receptor II-b
					P31995	FCGR2C	Low affinity immunoglobulin gamma Fc region receptor II-c
					P08637	FCGR3A	Low affinity immunoglobulin gamma Fc region receptor III-A
					P55899	FCGRT	IgG receptor FcRn large subunit p51
					P25090	FPR2	N-formyl peptide receptor 2
					P36383	GJC1	Gap junction gamma-1 protein
					Q8TDQ0	HAVCR2	Hepatitis A virus cellular receptor 2
					A8MVS5	HIDE1	Protein HIDE1
					P13746	HLA-A	Isoform 2 of HLA class I histocompatibility antigen, A-11 alpha chain
					P01891	HLA-A	HLA class I histocompatibility antigen, A-68 alpha chain
					P05534	HLA-A	HLA class I histocompatibility antigen, A-24 alpha chain
					P30486	HLA-B	HLA class I histocompatibility antigen, B-48 alpha chain
					P30501	HLA-C	HLA class I histocompatibility antigen, Cw-2 alpha chain
					P30508	HLA-C	HLA class I histocompatibility antigen, Cw-12 alpha chain
					P30499	HLA-C	HLA class I histocompatibility antigen, Cw-1 alpha chain
					P01909	HLA-DQA1	HLA class II histocompatibility antigen, DQ alpha 1 chain
					P01920	HLA-DQB1	HLA class II histocompatibility antigen, DQ beta 1 chain
					P13760	HLA-DRB1	HLA class II histocompatibility antigen, DRB1-4 beta chain
					Q9TQE0	HLA-DRB1	HLA class II histocompatibility antigen, DRB1-9 beta chain
					P32942	ICAM3	Intercellular adhesion molecule 3
					O75144	ICOSLG	Isoform 2 of ICOS ligand
					Q9H665	IGFLR1	IGF-like family receptor 1
					O95976	IGSF6	Immunoglobulin superfamily member 6
					Q9NPH3	IL1RAP	Interleukin-1 receptor accessory protein
					P26951	IL3RA	Interleukin-3 receptor subunit alpha
					P11215	ITGAM	Isoform 2 of Integrin alpha-M
					P20702	ITGAX	Integrin alpha-X
					P05107	ITGB2	Integrin beta-2
					Q9Y219	JAG2	Protein jagged-2
					Q86YT9	JAML	Junctional adhesion molecule-like
					P18627	LAG3	Lymphocyte activation gene 3 protein
					A6NI73	LILRA5	Leukocyte immunoglobulin-like receptor subfamily A member 5
					Q8NHL6	LILRB1	Isoform 3 of Leukocyte immunoglobulin-like receptor subfamily B member 1
					Q8N423	LILRB2	Leukocyte immunoglobulin-like receptor subfamily B member 2
					Q8NHJ6	LILRB4	Isoform 3 of Leukocyte immunoglobulin-like receptor subfamily B member 4
					Q9UIQ6	LNPEP	Leucyl-cystinyl aminopeptidase
					O60449	LY75	Isoform 2 of Lymphocyte antigen 75
					Q7Z6M3	MILR1	Allergin-1
					P22897	MRC1	Macrophage mannose receptor 1
					Q92692	NECTIN2	Nectin-2
					P16066	NPR1	Atrial natriuretic peptide receptor 1
					Q02297	NRG1	Isoform 2 of Pro-neuregulin-1, membrane-bound isoform
					Q8IYS5	OSCAR	Isoform 7 of Osteoclast-associated immunoglobulin-like receptor
					Q96G91	P2RY11	P2Y purinoceptor 11
					Q9BQ51	PDCD1LG2	Programmed cell death 1 ligand 2
					P16284	PECAM1	Platelet endothelial cell adhesion molecule
					Q9UKJ1	PILRA	Paired immunoglobulin-like type 2 receptor alpha
					Q86WI1	PKHD1L1	Fibrocystin-L
					Q6UX71	PLXDC2	Plexin domain-containing protein 2
					O15031	PLXNB2	Plexin-B2
					P23467	PTPRB	Isoform 3 of Receptor-type tyrosine-protein phosphatase beta
					P08575	PTPRC	Receptor-type tyrosine-protein phosphatase C
					Q12913	PTPRJ	Receptor-type tyrosine-protein phosphatase eta
					O95136	S1PR2	Sphingosine 1-phosphate receptor 2
					Q8WVN6	SECTM1	Secreted and transmembrane protein 1
					Q9H3S1	SEMA4A	Semaphorin-4A
					Q6IA17	SIGIRR	Single Ig IL-1-related receptor
					Q96LC7	SIGLEC10	Sialic acid-binding Ig-like lectin 10
					Q9Y286	SIGLEC7	Sialic acid-binding Ig-like lectin 7
					P78324	SIRPA	Isoform 2 of Tyrosine-protein phosphatase non-receptor type substrate 1
					Q13291	SLAMF1	Isoform 4 of Signaling lymphocytic activation molecule
					Q9BXP2	SLC12A9	Solute carrier family 12 member 9
					Q8TDB8	SLC2A14	Isoform 5 of Solute carrier family 2, facilitated glucose transporter member 14
					P11169	SLC2A3	Solute carrier family 2, facilitated glucose transporter member 3
					Q9C0K1	SLC39A8	Zinc transporter ZIP8
					P16150	SPN	Leukosialin
					P09758	TACSTD2	Tumor-associated calcium signal transducer 2
					P36897	TGFBR1	Isoform 2 of TGF-beta receptor type-1
					Q9H813	TMEM206	Isoform 2 of Transmembrane protein 206
					Term:	Immunoglobulin-like domain, 3.01 fold enrichment, p=2.46E-15
					Uniprot-I	Gene	Description
					Q13740	ALCAM	Isoform 2 of CD166 antigen
					Q7KYR7	BTN2A1	Butyrophilin subfamily 2 member A1
					Q9H7M9	C10orf54	V-type immunoglobulin domain-containing suppressor of T-cell activation
					P06126	CD1A	T-cell surface glycoprotein CD1a
					P29016	CD1B	T-cell surface glycoprotein CD1b
					P29017	CD1C	T-cell surface glycoprotein CD1c
					P15812	CD1E	T-cell surface glycoprotein CD1e, membrane-associated
					Q8TD46	CD200R1	Isoform 4 of Cell surface glycoprotein CD200 receptor 1
					Q15762	CD226	CD226 antigen
					Q9NZQ7	CD274	Programmed cell death 1 ligand 1
					Q9UGN4	CD300A	CMRF35-like molecule 8
					P20138	CD33	Myeloid cell surface antigen CD33
					P19256	CD58	Lymphocyte function-associated antigen 3
					Q9UIB8	CD84	SLAM family member 5
					Q6PCB8	EMB	Embigin
					P24071	FCAR	Isoform U02 of Immunoglobulin alpha Fc receptor
					P12314	FCGR1A	High affinity immunoglobulin gamma Fc receptor I
					P31994	FCGR2B	Low affinity immunoglobulin gamma Fc region receptor II-b
					P31995	FCGR2C	Low affinity immunoglobulin gamma Fc region receptor II-c
					P08637	FCGR3A	Low affinity immunoglobulin gamma Fc region receptor III-A
					P55899	FCGRT	IgG receptor FcRn large subunit p51
					Q8TDQ0	HAVCR2	Hepatitis A virus cellular receptor 2
					A8MVS5	HIDE1	Protein HIDE1
					P13746	HLA-A	Isoform 2 of HLA class I histocompatibility antigen, A-11 alpha chain
					P05534	HLA-A	HLA class I histocompatibility antigen, A-24 alpha chain
					P01891	HLA-A	HLA class I histocompatibility antigen, A-68 alpha chain
					P30486	HLA-B	HLA class I histocompatibility antigen, B-48 alpha chain
					P30501	HLA-C	HLA class I histocompatibility antigen, Cw-2 alpha chain
					P30508	HLA-C	HLA class I histocompatibility antigen, Cw-12 alpha chain
					P30499	HLA-C	HLA class I histocompatibility antigen, Cw-1 alpha chain
					P01909	HLA-DQA1	HLA class II histocompatibility antigen, DQ alpha 1 chain
					P01920	HLA-DQB1	HLA class II histocompatibility antigen, DQ beta 1 chain
					P13760	HLA-DRB1	HLA class II histocompatibility antigen, DRB1-4 beta chain
					Q9TQE0	HLA-DRB1	HLA class II histocompatibility antigen, DRB1-9 beta chain
					P32942	ICAM3	Intercellular adhesion molecule 3
					O75144	ICOSLG	Isoform 2 of ICOS ligand
					O95976	IGSF6	Immunoglobulin superfamily member 6
					Q9NPH3	IL1RAP	Interleukin-1 receptor accessory protein
					Q86YT9	JAML	Junctional adhesion molecule-like
					P18627	LAG3	Lymphocyte activation gene 3 protein
					A6NI73	LILRA5	Leukocyte immunoglobulin-like receptor subfamily A member 5
					Q8NHL6	LILRB1	Isoform 3 of Leukocyte immunoglobulin-like receptor subfamily B member 1
					Q8N423	LILRB2	Leukocyte immunoglobulin-like receptor subfamily B member 2
					O75022	LILRB3	Isoform 2 of Leukocyte immunoglobulin-like receptor subfamily B member 3
					Q8NHJ6	LILRB4	Isoform 3 of Leukocyte immunoglobulin-like receptor subfamily B member 4
					Q7Z6M3	MILR1	Allergin-1
					Q92692	NECTIN2	Nectin-2
					Q02297	NRG1	Isoform 2 of Pro-neuregulin-1, membrane-bound isoform
					Q8IYS5	OSCAR	Isoform 7 of Osteoclast-associated immunoglobulin-like receptor
					Q9BQ51	PDCD1LG2	Programmed cell death 1 ligand 2
					P16284	PECAM1	Platelet endothelial cell adhesion molecule
					Q9UKJ1	PILRA	Paired immunoglobulin-like type 2 receptor alpha
					Q8WVN6	SECTM1	Secreted and transmembrane protein 1
					Q6IA17	SIGIRR	Single Ig IL-1-related receptor
					Q96LC7	SIGLEC10	Sialic acid-binding Ig-like lectin 10
					Q9Y286	SIGLEC7	Sialic acid-binding Ig-like lectin 7
					P78324	SIRPA	Isoform 2 of Tyrosine-protein phosphatase non-receptor type substrate 1
					Q13291	SLAMF1	Isoform 4 of Signaling lymphocytic activation molecule
					Term:	Domain:Ig-like C2-type 1, 2.73 fold enrichment, p=0.003
					Uniprot-I	Gene	Description
					Q13740	ALCAM	Isoform 2 of CD166 antigen
					Q15762	CD226	CD226 antigen
					P24071	FCAR	Isoform U02 of Immunoglobulin alpha Fc receptor
					P12314	FCGR1A	High affinity immunoglobulin gamma Fc receptor I
					P31994	FCGR2B	Low affinity immunoglobulin gamma Fc region receptor II-b
					P31995	FCGR2C	Low affinity immunoglobulin gamma Fc region receptor II-c
					P08637	FCGR3A	Low affinity immunoglobulin gamma Fc region receptor III-A
					P32942	ICAM3	Intercellular adhesion molecule 3
					Q9NPH3	IL1RAP	Interleukin-1 receptor accessory protein
					P18627	LAG3	Lymphocyte activation gene 3 protein
					A6NI73	LILRA5	Leukocyte immunoglobulin-like receptor subfamily A member 5
					Q8NHL6	LILRB1	Isoform 3 of Leukocyte immunoglobulin-like receptor subfamily B member 1
					Q8N423	LILRB2	Leukocyte immunoglobulin-like receptor subfamily B member 2
					Q8NHJ6	LILRB4	Isoform 3 of Leukocyte immunoglobulin-like receptor subfamily B member 4
					Q7Z6M3	MILR1	Allergin-1
					Q92692	NECTIN2	Nectin-2
					P16284	PECAM1	Platelet endothelial cell adhesion molecule
					Q96LC7	SIGLEC10	Sialic acid-binding Ig-like lectin 10
					Q9Y286	SIGLEC7	Sialic acid-binding Ig-like lectin 7
					Term:	Lectin, 3.06 fold enrichment, p=0.002
					Uniprot-I	Gene	Description
					Q9NNX6	CD209	Isoform 5 of CD209 antigen
					P20138	CD33	Myeloid cell surface antigen CD33
					Q07108	CD69	Early activation antigen CD69
					Q9UMR7	CLEC4A	C-type lectin domain family 4 member A
					Q9NY25	CLEC5A	C-type lectin domain family 5 member A
					Q9BXN2	CLEC7A	C-type lectin domain family 7 member A
					P06734	FCER2	Low affinity immunoglobulin epsilon Fc receptor
					Q10472	GALNT1	Polypeptide N-acetylgalactosaminyltransferase 1
					P17931	LGALS3	Galectin-3
					O00182	LGALS9	Galectin-9
					O60449	LY75	Isoform 2 of Lymphocyte antigen 75
					P22897	MRC1	Macrophage mannose receptor 1
					Q96LC7	SIGLEC10	Sialic acid-binding Ig-like lectin 10
					Q9Y286	SIGLEC7	Sialic acid-binding Ig-like lectin 7
					Term:	MHC class I-like antigen recognition, 3.64 fold enrichment, p=0.037
					Uniprot-I	Gene	Description
					P06126	CD1A	T-cell surface glycoprotein CD1a
					P29016	CD1B	T-cell surface glycoprotein CD1b
					P29017	CD1C	T-cell surface glycoprotein CD1c
					P15812	CD1E	T-cell surface glycoprotein CD1e, membrane-associated
					P55899	FCGRT	IgG receptor FcRn large subunit p51
					P01891	HLA-A	HLA class I histocompatibility antigen, A-68 alpha chain
					P05534	HLA-A	HLA class I histocompatibility antigen, A-24 alpha chain
					P13746	HLA-A	Isoform 2 of HLA class I histocompatibility antigen, A-11 alpha chain
					P30486	HLA-B	HLA class I histocompatibility antigen, B-48 alpha chain
					P30501	HLA-C	HLA class I histocompatibility antigen, Cw-2 alpha chain
					P30499	HLA-C	HLA class I histocompatibility antigen, Cw-1 alpha chain
					P30508	HLA-C	HLA class I histocompatibility antigen, Cw-12 alpha chain
					P01920	HLA-DQB1	HLA class II histocompatibility antigen, DQ beta 1 chain
					Term:	Cell adhesion molecules (CAMs), 2.81 fold enrichment, p=7.85E-05
					Uniprot-I	Gene	Description
					Q13740	ALCAM	Isoform 2 of CD166 antigen
					Q15762	CD226	CD226 antigen
					Q9NZQ7	CD274	Programmed cell death 1 ligand 1
					P25942	CD40	Tumor necrosis factor receptor superfamily member 5
					P19256	CD58	Lymphocyte function-associated antigen 3
					P14209	CD99	CD99 antigen
					P55283	CDH4	Cadherin-4
					P13746	HLA-A	Isoform 2 of HLA class I histocompatibility antigen, A-11 alpha chain
					P01891	HLA-A	HLA class I histocompatibility antigen, A-68 alpha chain
					P05534	HLA-A	HLA class I histocompatibility antigen, A-24 alpha chain
					P30486	HLA-B	HLA class I histocompatibility antigen, B-48 alpha chain
					P30501	HLA-C	HLA class I histocompatibility antigen, Cw-2 alpha chain
					P30508	HLA-C	HLA class I histocompatibility antigen, Cw-12 alpha chain
					P30499	HLA-C	HLA class I histocompatibility antigen, Cw-1 alpha chain
					P01909	HLA-DQA1	HLA class II histocompatibility antigen, DQ alpha 1 chain
					P01920	HLA-DQB1	HLA class II histocompatibility antigen, DQ beta 1 chain
					Q9TQE0	HLA-DRB1	HLA class II histocompatibility antigen, DRB1-9 beta chain
					P13760	HLA-DRB1	HLA class II histocompatibility antigen, DRB1-4 beta chain
					P32942	ICAM3	Intercellular adhesion molecule 3
					O75144	ICOSLG	Isoform 2 of ICOS ligand
					P11215	ITGAM	Isoform 2 of Integrin alpha-M
					P05107	ITGB2	Integrin beta-2
					Q92692	NECTIN2	Nectin-2
					Q9BQ51	PDCD1LG2	Programmed cell death 1 ligand 2
					P16284	PECAM1	Platelet endothelial cell adhesion molecule
					P08575	PTPRC	Receptor-type tyrosine-protein phosphatase C
					P16150	SPN	Leukosialin

### Sheet: Table S6B
153 proteins upregulated > 2 fold in infected compared to bystander cells
Uniprot	Gene Symbol	Description			Significantly enriched clusters and their components from DAVID analysis
P04217	A1BG	Alpha-1B-glycoprotein			Term:	Negative regulation of endopeptidase activity, 4.18 fold enrichment, p=9.56E-05
P01023	A2M	Alpha-2-macroglobulin			Uniprot-I	Gene	Description
Q8N2K0	ABHD12	Isoform 2 of Monoacylglycerol lipase ABHD12			P01023	A2M	Alpha-2-macroglobulin
Q9UKV3	ACIN1	Apoptotic chromatin condensation inducer in the nucleus			P01024	C3	Complement C3
Q6UY14	ADAMTSL4	Isoform 3 of ADAMTS-like protein 4			P0C0L5	C4B	Complement C4-B
Q9BRR6	ADPGK	ADP-dependent glucokinase			Q6YHK3	CD109	CD109 antigen
P02771	AFP	Alpha-fetoprotein			P19823	ITIH2	Inter-alpha-trypsin inhibitor heavy chain H2
P09917	ALOX5	Arachidonate 5-lipoxygenase			Q06033	ITIH3	Inter-alpha-trypsin inhibitor heavy chain H3
Q7Z5R6	APBB1IP	Amyloid beta A4 precursor protein-binding family B member 1-interacting protein			Q14624	ITIH4	Inter-alpha-trypsin inhibitor heavy chain H4
P02649	APOE	Apolipoprotein E			P01042	KNG1	Kininogen-1
P02749	APOH	Beta-2-glycoprotein 1			P20742	PZP	Pregnancy zone protein
O75915	ARL6IP5	PRA1 family protein 3			P05543	SERPINA7	Thyroxine-binding globulin
Q13510	ASAH1	Isoform 2 of Acid ceramidase			P30740	SERPINB1	Leukocyte elastase inhibitor
Q12797	ASPH	Aspartyl/asparaginyl beta-hydroxylase			P01008	SERPINC1	Antithrombin-III
P98196	ATP11A	Probable phospholipid-transporting ATPase IH			P36955	SERPINF1	Pigment epithelium-derived factor
O75882	ATRN	Attractin			P08697	SERPINF2	Alpha-2-antiplasmin
P25311	AZGP1	Zinc-alpha-2-glycoprotein			P50454	SERPINH1	Serpin H1
Q6UWD8	C16orf54	Transmembrane protein C16orf54			P04004	VTN	Vitronectin
P01024	C3	Complement C3
P0C0L5	C4B	Complement C4-B			Term:	Serine-type endopeptidase inhibitor activity, 4.32 fold enrichment, p=1.36E-03
O43852	CALU	Isoform 4 of Calumenin			Uniprot-I	Gene	Description
O43852	CALU	Isoform 3 of Calumenin			P01023	A2M	Alpha-2-macroglobulin
Q8WVQ1	CANT1	Soluble calcium-activated nucleotidase 1			Q6YHK3	CD109	CD109 antigen
Q01518	CAP1	Adenylyl cyclase-associated protein 1			P19823	ITIH2	Inter-alpha-trypsin inhibitor heavy chain H2
P40123	CAP2	Adenylyl cyclase-associated protein 2			Q06033	ITIH3	Inter-alpha-trypsin inhibitor heavy chain H3
P47755	CAPZA2	F-actin-capping protein subunit alpha-2			Q14624	ITIH4	Inter-alpha-trypsin inhibitor heavy chain H4
P32248	CCR7	C-C chemokine receptor type 7			P20742	PZP	Pregnancy zone protein
Q6YHK3	CD109	CD109 antigen			P05543	SERPINA7	Thyroxine-binding globulin
P08174	CD55	Isoform 7 of Complement decay-accelerating factor			P30740	SERPINB1	Leukocyte elastase inhibitor
P27701	CD82	CD82 antigen			P01008	SERPINC1	Antithrombin-III
Q9H5V8	CDCP1	CUB domain-containing protein 1			P36955	SERPINF1	Pigment epithelium-derived factor
Q14004	CDK13	Cyclin-dependent kinase 13			P08697	SERPINF2	Alpha-2-antiplasmin
P23141	CES1	Isoform 2 of Liver carboxylesterase 1			P50454	SERPINH1	Serpin H1
P00751	CFB	Complement factor B
Q9Y281	CFL2	Cofilin-2			Term:	Endopeptidase inhibitor activity, 4.05 fold enrichment, p=0.047
O96005	CLPTM1	Cleft lip and palate transmembrane protein 1			Uniprot-I	Gene	Description
P49747	COMP	Cartilage oligomeric matrix protein			P01023	A2M	Alpha-2-macroglobulin
Q6UVK1	CSPG4	Chondroitin sulfate proteoglycan 4			P01024	C3	Complement C3
P39656	DDOST	Dolichyl-diphosphooligosaccharide--protein glycosyltransferase 48 kDa subunit			P0C0L5	C4B	Complement C4-B
O00571	DDX3X	ATP-dependent RNA helicase DDX3X			Q6YHK3	CD109	CD109 antigen
Q16555	DPYSL2	Dihydropyrimidinase-related protein 2			P19823	ITIH2	Inter-alpha-trypsin inhibitor heavy chain H2
Q14195	DPYSL3	Isoform LCRMP-4 of Dihydropyrimidinase-related protein 3			Q06033	ITIH3	Inter-alpha-trypsin inhibitor heavy chain H3
Q02487	DSC2	Desmocollin-2			Q14624	ITIH4	Inter-alpha-trypsin inhibitor heavy chain H4
Q8NCM8	DYNC2H1	Isoform 2 of Cytoplasmic dynein 2 heavy chain 1			P20742	PZP	Pregnancy zone protein
Q5VTE0	EEF1A1P5	Putative elongation factor 1-alpha-like 3			P08697	SERPINF2	Alpha-2-antiplasmin
P54852	EMP3	Epithelial membrane protein 3
P58107	EPPK1	Epiplakin			Term:	Secreted, 1.71 fold enrichment, p=0.017
P30040	ERP29	Endoplasmic reticulum resident protein 29			Uniprot-I	Gene	Description
P00734	F2	Prothrombin			P04217	A1BG	Alpha-1B-glycoprotein
Q92520	FAM3C	Protein FAM3C			P01023	A2M	Alpha-2-macroglobulin
Q6ZNA5	FRRS1	Isoform 2 of Ferric-chelate reductase 1			Q6UY14	ADAMTSL4	Isoform 3 of ADAMTS-like protein 4
P02774	GC	Isoform 3 of Vitamin D-binding protein			Q9BRR6	ADPGK	ADP-dependent glucokinase
P28676	GCA	Grancalcin			P02771	AFP	Alpha-fetoprotein
Q92896	GLG1	Isoform 2 of Golgi apparatus protein 1			P02649	APOE	Apolipoprotein E
Q8NBJ4	GOLM1	Golgi membrane protein 1			P02749	APOH	Beta-2-glycoprotein 1
Q14956	GPNMB	Transmembrane glycoprotein NMB			O75882	ATRN	Attractin
P09211	GSTP1	Glutathione S-transferase P			P25311	AZGP1	Zinc-alpha-2-glycoprotein
P69905	HBA1	Hemoglobin subunit alpha			P01024	C3	Complement C3
P14210	HGF	Hepatocyte growth factor			P0C0L5	C4B	Complement C4-B
Q04756	HGFAC	Hepatocyte growth factor activator			O43852	CALU	Isoform 4 of Calumenin
P62805	HIST1H4A	Histone H4			P08174	CD55	Isoform 7 of Complement decay-accelerating factor
P52790	HK3	Hexokinase-3			Q9H5V8	CDCP1	CUB domain-containing protein 1
P01892	HLA-A	HLA class I histocompatibility antigen, A-2 alpha chain			P00751	CFB	Complement factor B
P30443	HLA-A	HLA class I histocompatibility antigen, A-1 alpha chain			P49747	COMP	Cartilage oligomeric matrix protein
P30512	HLA-A	HLA class I histocompatibility antigen, A-29 alpha chain			P00734	F2	Prothrombin
P30466	HLA-B	HLA class I histocompatibility antigen, B-18 alpha chain			Q92520	FAM3C	Protein FAM3C
P10321	HLA-C	HLA class I histocompatibility antigen, Cw-7 alpha chain			P02774	GC	Isoform 3 of Vitamin D-binding protein
P01906	HLA-DQA2	HLA class II histocompatibility antigen, DQ alpha 2 chain			Q04756	HGFAC	Hepatocyte growth factor activator
Q30154	HLA-DRB5	HLA class II histocompatibility antigen, DR beta 5 chain			P10321	HLA-C	HLA class I histocompatibility antigen, Cw-7 alpha chain
Q8TCT9	HM13	Isoform 2 of Minor histocompatibility antigen H13			Q96RW7	HMCN1	Hemicentin-1
Q8TCT9	HM13	Minor histocompatibility antigen H13			P19823	ITIH2	Inter-alpha-trypsin inhibitor heavy chain H2
Q96RW7	HMCN1	Hemicentin-1			Q06033	ITIH3	Inter-alpha-trypsin inhibitor heavy chain H3
P30519	HMOX2	Heme oxygenase 2			Q14624	ITIH4	Inter-alpha-trypsin inhibitor heavy chain H4
P14625	HSP90B1	Endoplasmin			P01042	KNG1	Kininogen-1
P10809	HSPD1	60 kDa heat shock protein, mitochondrial			P06858	LPL	Lipoprotein lipase
Q9Y4L1	HYOU1	Hypoxia up-regulated protein 1			P02788	LTF	Lactotransferrin
P17181	IFNAR1	Interferon alpha/beta receptor 1			P55145	MANF	Mesencephalic astrocyte-derived neurotrophic factor
Q12906	ILF3	Isoform 7 of Interleukin enhancer-binding factor 3			P08581	MET	Isoform 2 of Hepatocyte growth factor receptor
P05106	ITGB3	Integrin beta-3			P80303	NUCB2	Isoform 2 of Nucleobindin-2
P19823	ITIH2	Inter-alpha-trypsin inhibitor heavy chain H2			P00747	PLG	Plasminogen
Q06033	ITIH3	Inter-alpha-trypsin inhibitor heavy chain H3			Q13162	PRDX4	Peroxiredoxin-4
Q14624	ITIH4	Inter-alpha-trypsin inhibitor heavy chain H4			P07602	PSAP	Isoform Sap-mu-9 of Prosaposin
P10721	KIT	Mast/stem cell growth factor receptor Kit			P20742	PZP	Pregnancy zone protein
P01042	KNG1	Kininogen-1			P05543	SERPINA7	Thyroxine-binding globulin
P11279	LAMP1	Lysosome-associated membrane glycoprotein 1			P01008	SERPINC1	Antithrombin-III
Q68DH5	LMBRD2	LMBR1 domain-containing protein 2			P36955	SERPINF1	Pigment epithelium-derived factor
P06858	LPL	Lipoprotein lipase			P08697	SERPINF2	Alpha-2-antiplasmin
P02788	LTF	Lactotransferrin			P02787	TF	Serotransferrin
Q9H0U3	MAGT1	Magnesium transporter protein 1			P02786	TFRC	Transferrin receptor protein 1
P55145	MANF	Mesencephalic astrocyte-derived neurotrophic factor			P20333	TNFRSF1B	Tumor necrosis factor receptor superfamily member 1B
P46821	MAP1B	Microtubule-associated protein 1B			P04004	VTN	Vitronectin
P29966	MARCKS	Myristoylated alanine-rich C-kinase substrate
Q8IX19	MCEMP1	Mast cell-expressed membrane protein 1
P40925	MDH1	Isoform 3 of Malate dehydrogenase, cytoplasmic
Q14696	MESDC2	LDLR chaperone MESD
P08581	MET	Isoform 2 of Hepatocyte growth factor receptor
P05164	MPO	Isoform H7 of Myeloperoxidase
P21757	MSR1	Macrophage scavenger receptor types I and II
P35579	MYH9	Myosin-9
P22392	NME2	Isoform 3 of Nucleoside diphosphate kinase B
P46531	NOTCH1	Neurogenic locus notch homolog protein 1
O15118	NPC1	Niemann-Pick C1 protein
P80303	NUCB2	Isoform 2 of Nucleobindin-2
Q99571	P2RX4	Isoform 2 of P2X purinoceptor 4
P41231	P2RY2	P2Y purinoceptor 2
P07237	P4HB	Protein disulfide-isomerase
Q99497	PARK7	Protein deglycase DJ-1
P00747	PLG	Plasminogen
Q9H307	PNN	Pinin
Q13162	PRDX4	Peroxiredoxin-4
P07602	PSAP	Isoform Sap-mu-9 of Prosaposin
P20742	PZP	Pregnancy zone protein
Q96E17	RAB3C	Ras-related protein Rab-3C
Q14108	SCARB2	Lysosome membrane protein 2
P05543	SERPINA7	Thyroxine-binding globulin
P30740	SERPINB1	Leukocyte elastase inhibitor
P01008	SERPINC1	Antithrombin-III
P36955	SERPINF1	Pigment epithelium-derived factor
P08697	SERPINF2	Alpha-2-antiplasmin
P50454	SERPINH1	Serpin H1
Q9NRA2	SLC17A5	Sialin
P41440	SLC19A1	Folate transporter 1
P43003	SLC1A3	Excitatory amino acid transporter 1
Q15758	SLC1A5	Neutral amino acid transporter B(0)
Q9UGH3	SLC23A2	Solute carrier family 23 member 2
P22732	SLC2A5	Solute carrier family 2, facilitated glucose transporter member 5
Q9H2H9	SLC38A1	Sodium-coupled neutral amino acid transporter 1
Q96QD8	SLC38A2	Sodium-coupled neutral amino acid transporter 2
Q15043	SLC39A14	Isoform 3 of Zinc transporter ZIP14
Q9Y289	SLC5A6	Sodium-dependent multivitamin transporter
P30825	SLC7A1	High affinity cationic amino acid transporter 1
Q92536	SLC7A6	Y+L amino acid transporter 2
Q9UHI5	SLC7A8	Large neutral amino acids transporter small subunit 2
Q0VAQ4	SMAGP	Small cell adhesion glycoprotein
P11277	SPTB	Isoform 2 of Spectrin beta chain, erythrocytic
O15020	SPTBN2	Spectrin beta chain, non-erythrocytic 2
Q96PV0	SYNGAP1	Ras/Rap GTPase-activating protein SynGAP
P37802	TAGLN2	Isoform 2 of Transgelin-2
P02787	TF	Serotransferrin
P02786	TFRC	Transferrin receptor protein 1
O43493	TGOLN2	Trans-Golgi network integral membrane protein 2
Q86XR7	TICAM2	Isoform 2 of TIR domain-containing adapter molecule 2
Q8IU68	TMC8	Transmembrane channel-like protein 8
O14798	TNFRSF10C	Tumor necrosis factor receptor superfamily member 10C
P20333	TNFRSF1B	Tumor necrosis factor receptor superfamily member 1B
Q13641	TPBG	Trophoblast glycoprotein
Q8WZ42	TTN	Isoform 12 of Titin
P07437	TUBB	Tubulin beta chain
P68371	TUBB4B	Tubulin beta-4B chain
Q8NBS9	TXNDC5	Thioredoxin domain-containing protein 5
P21796	VDAC1	Voltage-dependent anion-selective channel protein 1
P08670	VIM	Vimentin
P04004	VTN	Vitronectin
