## Supplementary material for "Highly Multiplexed Proteomic Analysis of HCMV-Infected Dendritic Cells Reveals Global Manipulation of Adaptive Immunity and Host Restriction of Viral Replication": Table S7

### Sheet: Table S7
Details of TMT labelling for each experiment
	WCL1	WCL2	PM
	(separation by MACS)	(separation by FACS)
TMT label
126	Uninfected 0h	Uninfected 0h	Donor 1 Uninfected
127N	Uninfected 24h	Uninfected 24h	Donor 1 LPS
127C	LPS treated 24h	LPS treated 24h	Donor 1 Bystander
128N	Bystanders 24h	Bystanders 24h	Donor 2 Infected
128C	Infected 24h	Infected 24h	Donor 2 Uninfected
129N	Bystanders 48h	Bystanders 48h	Donor 2 LPS
129C	Infected 48h	Bystander 72h	Donor 2 bystander
130N	Bystander 72h	Infected 72h	Donor 1 Infected
130C	Infected 72h	-	-
131N	-	-	-
