## Supplementary material for "Highly Multiplexed Proteomic Analysis of HCMV-Infected Dendritic Cells Reveals Global Manipulation of Adaptive Immunity and Host Restriction of Viral Replication": Table S1

### Sheet: Table S1A
108 proteins upregulated > 2 fold in both LPS stimulated-cells and bystander cells at 24h post infection
Uniprot	Gene Symbol	Description			Significantly enriched clusters and their components from DAVID analysis
Q9UI15	TAGLN3	Transgelin-3			Term:	Defense response to virus, 18.90 fold enrichment, p=2.58E-33
P09912	IFI6	Isoform C of Interferon alpha-inducible protein 6			Uniprot-I	Gene	Description
Q96J88	EPSTI1	Isoform 2 of Epithelial-stromal interaction protein 1			P31941	APOBEC3A	DNA dC->dU-editing enzyme APOBEC-3A
P18627	LAG3	Lymphocyte activation gene 3 protein			Q9UH17	APOBEC3B	DNA dC->dU-editing enzyme APOBEC-3B
Q96AZ6	ISG20	Interferon-stimulated gene 20 kDa protein			Q9HC16	APOBEC3G	DNA dC->dU-editing enzyme APOBEC-3G
Q9UH17	APOBEC3B	DNA dC->dU-editing enzyme APOBEC-3B			O95786	DDX58	Probable ATP-dependent RNA helicase DDX58
P16144	ITGB4	Integrin beta-4			Q8IY21	DDX60	Probable ATP-dependent RNA helicase DDX60
P30793	GCH1	GTP cyclohydrolase 1			Q5H9U9	DDX60L	Probable ATP-dependent RNA helicase DDX60-like
Q8WXG1	RSAD2	Radical S-adenosyl methionine domain-containing protein 2			Q96C10	DHX58	Probable ATP-dependent RNA helicase DHX58
Q9C099	LRRCC1	Leucine-rich repeat and coiled-coil domain-containing protein 1			P32455	GBP1	Guanylate-binding protein 1
Q96PP9	GBP4	Guanylate-binding protein 4			Q9H0R5	GBP3	Guanylate-binding protein 3
Q5R3K3	FAM26F	Protein FAM26F			Q96PP8	GBP5	Guanylate-binding protein 5
P09913	IFIT2	Interferon-induced protein with tetratricopeptide repeats 2			Q9UII4	HERC5	E3 ISG15--protein ligase HERC5
Q96J88	EPSTI1	Isoform 3 of Epithelial-stromal interaction protein 1			Q53G44	IFI44L	Interferon-induced protein 44-like
Q9UMW8	USP18	Ubl carboxyl-terminal hydrolase 18			P09912	IFI6	Isoform C of Interferon alpha-inducible protein 6
P02795	MT2A	Metallothionein-2			Q9BYX4	IFIH1	Interferon-induced helicase C domain-containing protein 1
O14879	IFIT3	Interferon-induced protein with tetratricopeptide repeats 3			P09914	IFIT1	Interferon-induced protein with tetratricopeptide repeats 1
P18847	ATF3	Cyclic AMP-dependent transcription factor ATF-3			P09913	IFIT2	Interferon-induced protein with tetratricopeptide repeats 2
Q53G44	IFI44L	Interferon-induced protein 44-like			O14879	IFIT3	Interferon-induced protein with tetratricopeptide repeats 3
P31941	APOBEC3A	DNA dC->dU-editing enzyme APOBEC-3A			Q13325	IFIT5	Interferon-induced protein with tetratricopeptide repeats 5
P09914	IFIT1	Interferon-induced protein with tetratricopeptide repeats 1			Q01628	IFITM3	Interferon-induced transmembrane protein 3
Q92985	IRF7	Isoform D of Interferon regulatory factor 7			P10914	IRF1	Interferon regulatory factor 1
Q8TCB0	IFI44	Interferon-induced protein 44			Q92985	IRF7	Isoform D of Interferon regulatory factor 7
P20591	MX1	Interferon-induced GTP-binding protein Mx1			Q00978	IRF9	Interferon regulatory factor 9
P20592	MX2	Interferon-induced GTP-binding protein Mx2			P05161	ISG15	Ubiquitin-like protein ISG15
P10914	IRF1	Interferon regulatory factor 1			Q96AZ6	ISG20	Interferon-stimulated gene 20 kDa protein
Q9H0P0	NT5C3A	Cytosolic 5'-nucleotidase 3A			Q9HCE1	MOV10	Putative helicase MOV-10
P05161	ISG15	Ubiquitin-like protein ISG15			P20591	MX1	Interferon-induced GTP-binding protein Mx1
Q9UII4	HERC5	E3 ISG15--protein ligase HERC5			P20592	MX2	Interferon-induced GTP-binding protein Mx2
Q9BWW8	APOL6	Apolipoprotein L6			Q86WI3	NLRC5	Protein NLRC5
P00973	OAS1	Isoform p48 of 2'-5'-oligoadenylate synthase 1			Q9H0P0	NT5C3A	Cytosolic 5'-nucleotidase 3A
P20749	BCL3	B-cell lymphoma 3 protein			P00973	OAS1	Isoform p48 of 2'-5'-oligoadenylate synthase 1
O95786	DDX58	Probable ATP-dependent RNA helicase DDX58			P29728	OAS2	2'-5'-oligoadenylate synthase 2
Q96GX5	MASTL	Serine/threonine-protein kinase greatwall			Q9Y6K5	OAS3	2'-5'-oligoadenylate synthase 3
Q8IVU3	HERC6	Probable E3 ubiquitin-protein ligase HERC6			Q15646	OASL	2'-5'-oligoadenylate synthase-like protein
Q13751	LAMB3	Laminin subunit beta-3			O15162	PLSCR1	Phospholipid scramblase 1
Q96PP8	GBP5	Guanylate-binding protein 5			Q8WXG1	RSAD2	Radical S-adenosyl methionine domain-containing protein 2
Q13325	IFIT5	Interferon-induced protein with tetratricopeptide repeats 5			Q9H171	ZBP1	Z-DNA-binding protein 1
O95236	APOL3	Apolipoprotein L3
Q8IZP9	ADGRG2	Adhesion G-protein coupled receptor G2			Term:	Positive regulation of interferon-beta production, 18.18 fold enrichment, p=3.28E-06
Q9BYK8	HELZ2	Helicase with zinc finger domain 2			Uniprot-I	Gene	Description
Q9NQ25	SLAMF7	SLAM family member 7			O95786	DDX58	Probable ATP-dependent RNA helicase DDX58
Q9HC77	CENPJ	Centromere protein J			Q96C10	DHX58	Probable ATP-dependent RNA helicase DHX58
Q9BYX4	IFIH1	Interferon-induced helicase C domain-containing protein 1			Q9BYX4	IFIH1	Interferon-induced helicase C domain-containing protein 1
Q8N3J5	PPM1K	Protein phosphatase 1K, mitochondrial			P10914	IRF1	Interferon regulatory factor 1
O15162	PLSCR1	Phospholipid scramblase 1			Q92985	IRF7	Isoform D of Interferon regulatory factor 7
P42081	CD86	T-lymphocyte activation antigen CD86			P05161	ISG15	Ubiquitin-like protein ISG15
Q96C10	DHX58	Probable ATP-dependent RNA helicase DHX58			P00973	OAS1	Isoform p48 of 2'-5'-oligoadenylate synthase 1
Q08116	RGS1	Regulator of G-protein signaling 1			P29728	OAS2	2'-5'-oligoadenylate synthase 2
O60565	GREM1	Gremlin-1			Q9Y6K5	OAS3	2'-5'-oligoadenylate synthase 3
Q8WVN6	SECTM1	Secreted and transmembrane protein 1
Q9H171	ZBP1	Z-DNA-binding protein 1			Term:	Double-stranded RNA binding, 12.26 fold enrichment, p=2.06E-05
P50591	TNFSF10	Tumor necrosis factor ligand superfamily member 10			Uniprot-I	Gene	Description
P21589	NT5E	5'-nucleotidase			O95786	DDX58	Probable ATP-dependent RNA helicase DDX58
Q5H9U9	DDX60L	Probable ATP-dependent RNA helicase DDX60-like			Q8IY21	DDX60	Probable ATP-dependent RNA helicase DDX60
Q9ULV0	MYO5B	Unconventional myosin-Vb			Q5H9U9	DDX60L	Probable ATP-dependent RNA helicase DDX60-like
Q08380	LGALS3BP	Galectin-3-binding protein			Q96C10	DHX58	Probable ATP-dependent RNA helicase DHX58
P26651	ZFP36	mRNA decay activator protein ZFP36			Q9BYX4	IFIH1	Interferon-induced helicase C domain-containing protein 1
Q8IY21	DDX60	Probable ATP-dependent RNA helicase DDX60			P00973	OAS1	Isoform p48 of 2'-5'-oligoadenylate synthase 1
Q9Y2V7	COG6	Conserved oligomeric Golgi complex subunit 6			P29728	OAS2	2'-5'-oligoadenylate synthase 2
Q01628	IFITM3	Interferon-induced transmembrane protein 3			Q9Y6K5	OAS3	2'-5'-oligoadenylate synthase 3
Q9H0R5	GBP3	Guanylate-binding protein 3			Q15646	OASL	2'-5'-oligoadenylate synthase-like protein
Q9HB58	SP110	Isoform 6 of Sp110 nuclear body protein			Q9H171	ZBP1	Z-DNA-binding protein 1
O14791	APOL1	Isoform 2 of Apolipoprotein L1
Q9Y6K5	OAS3	2'-5'-oligoadenylate synthase 3			Term:	Type I interferon signaling pathway, 5.68 fold enrichment, p=2.16E-04
P14902	IDO1	Indoleamine 2,3-dioxygenase 1			Uniprot-I	Gene	Description
P48065	SLC6A12	Sodium- and chloride-dependent betaine transporter			Q9BYX4	IFIH1	Interferon-induced helicase C domain-containing protein 1
P16619	CCL3L1	C-C motif chemokine 3-like 1			Q01628	IFITM3	Interferon-induced transmembrane protein 3
P29728	OAS2	2'-5'-oligoadenylate synthase 2			P10914	IRF1	Interferon regulatory factor 1
Q8TCG2	PI4K2B	Phosphatidylinositol 4-kinase type 2-beta			Q92985	IRF7	Isoform D of Interferon regulatory factor 7
P28907	CD38	ADP-ribosyl cyclase/cyclic ADP-ribose hydrolase 1			Q00978	IRF9	Interferon regulatory factor 9
Q96CV9	OPTN	Optineurin			P00973	OAS1	Isoform p48 of 2'-5'-oligoadenylate synthase 1
Q15646	OASL	2'-5'-oligoadenylate synthase-like protein			P29728	OAS2	2'-5'-oligoadenylate synthase 2
P35354	PTGS2	Prostaglandin G/H synthase 2
P30512	HLA-A	HLA class I histocompatibility antigen, A-29 alpha chain			Term:	Secreted, 31.50 fold enrichment, p=3.79E-04
Q96JZ2	HSH2D	Hematopoietic SH2 domain-containing protein			Uniprot-I	Gene	Description
P21741	MDK	Midkine			O14791	APOL1	Isoform 2 of Apolipoprotein L1
A6NI73	LILRA5	Leukocyte immunoglobulin-like receptor subfamily A member 5			P16619	CCL3L1	C-C motif chemokine 3-like 1
Q5EBM0	CMPK2	UMP-CMP kinase 2, mitochondrial			Q9NZQ7	CD274	Programmed cell death 1 ligand 1
P30511	HLA-F	Isoform 3 of HLA class I histocompatibility antigen, alpha chain F			P00751	CFB	Complement factor B
Q9HCE1	MOV10	Putative helicase MOV-10			P32455	GBP1	Guanylate-binding protein 1
Q8IV50	LYSMD2	LysM and putative peptidoglycan-binding domain-containing protein 2			O60565	GREM1	Gremlin-1
P52333	JAK3	Tyrosine-protein kinase JAK3			P05161	ISG15	Ubiquitin-like protein ISG15
Q9BZZ2	SIGLEC1	Sialoadhesin			P18627	LAG3	Lymphocyte activation gene 3 protein
P32455	GBP1	Guanylate-binding protein 1			Q13751	LAMB3	Laminin subunit beta-3
Q8IVG5	SAMD9L	Sterile alpha motif domain-containing protein 9-like			Q08380	LGALS3BP	Galectin-3-binding protein
Q92570	NR4A3	Isoform 3 of Nuclear receptor subfamily 4 group A member 3			A6NI73	LILRA5	Leukocyte immunoglobulin-like receptor subfamily A member 5
P00751	CFB	Complement factor B			P21741	MDK	Midkine
Q00978	IRF9	Interferon regulatory factor 9			P00973	OAS1	Isoform p48 of 2'-5'-oligoadenylate synthase 1
Q08AF3	SLFN5	Schlafen family member 5			Q8WVN6	SECTM1	Secreted and transmembrane protein 1
Q9C0J9	BHLHE41	Class E basic helix-loop-helix protein 41			Q9BZZ2	SIGLEC1	Sialoadhesin
Q00587	CDC42EP1	Cdc42 effector protein 1			P50591	TNFSF10	Tumor necrosis factor ligand superfamily member 10
Q8IZK6	MCOLN2	Mucolipin-2
Q01826	SATB1	Isoform 2 of DNA-binding protein SATB1			Term:	NOD-like receptor signaling pathway, 12.26 fold enrichment, p=1.21E-03
Q9Y5A7	NUB1	NEDD8 ultimate buster 1			Uniprot-I	Gene	Description
P23381	WARS	Tryptophan--tRNA ligase, cytoplasmic			P32455	GBP1	Guanylate-binding protein 1
Q5T7W0	ZNF618	Zinc finger protein 618			Q9H0R5	GBP3	Guanylate-binding protein 3
O14657	TOR1B	Torsin-1B			Q96PP9	GBP4	Guanylate-binding protein 4
O15553	MEFV	Pyrin			Q96PP8	GBP5	Guanylate-binding protein 5
Q9HC16	APOBEC3G	DNA dC->dU-editing enzyme APOBEC-3G			Q92985	IRF7	Isoform D of Interferon regulatory factor 7
Q8NHU6	TDRD7	Tudor domain-containing protein 7			Q00978	IRF9	Interferon regulatory factor 9
Q53GL7	PARP10	Poly [ADP-ribose] polymerase 10			O15553	MEFV	Pyrin
Q86WI3	NLRC5	Protein NLRC5			P00973	OAS1	Isoform p48 of 2'-5'-oligoadenylate synthase 1
P28562	DUSP1	Dual specificity protein phosphatase 1			P29728	OAS2	2'-5'-oligoadenylate synthase 2
Q9NZQ7	CD274	Programmed cell death 1 ligand 1			Q9Y6K5	OAS3	2'-5'-oligoadenylate synthase 3
Q7Z6J2	GRASP	General receptor for phosphoinositides 1-associated scaffold protein
Q9UIL8	PHF11	PHD finger protein 11			Term:	P-loop containing nucleoside triphosphate hydrolase, 2.67 fold enrichment, p=0.004
O14545	TRAFD1	TRAF-type zinc finger domain-containing protein 1			Uniprot-I	Gene	Description
					Q5EBM0	CMPK2	UMP-CMP kinase 2, mitochondrial
					O95786	DDX58	Probable ATP-dependent RNA helicase DDX58
					Q8IY21	DDX60	Probable ATP-dependent RNA helicase DDX60
					Q5H9U9	DDX60L	Probable ATP-dependent RNA helicase DDX60-like
					Q96C10	DHX58	Probable ATP-dependent RNA helicase DHX58
					P32455	GBP1	Guanylate-binding protein 1
					Q9H0R5	GBP3	Guanylate-binding protein 3
					Q96PP9	GBP4	Guanylate-binding protein 4
					Q96PP8	GBP5	Guanylate-binding protein 5
					Q9BYK8	HELZ2	Helicase with zinc finger domain 2
					Q8TCB0	IFI44	Interferon-induced protein 44
					Q53G44	IFI44L	Interferon-induced protein 44-like
					Q9BYX4	IFIH1	Interferon-induced helicase C domain-containing protein 1
					Q9HCE1	MOV10	Putative helicase MOV-10
					P20591	MX1	Interferon-induced GTP-binding protein Mx1
					P20592	MX2	Interferon-induced GTP-binding protein Mx2
					Q9ULV0	MYO5B	Unconventional myosin-Vb
					Q86WI3	NLRC5	Protein NLRC5
					Q08AF3	SLFN5	Schlafen family member 5
					O14657	TOR1B	Torsin-1B
					Term:	Negative regulation of transposition, RNA-mediated, 58.88 fold enrichment, p=0.012
					Uniprot-I	Gene	Description
					P31941	APOBEC3A	DNA dC->dU-editing enzyme APOBEC-3A
					Q9UH17	APOBEC3B	DNA dC->dU-editing enzyme APOBEC-3B
					Q9HC16	APOBEC3G	DNA dC->dU-editing enzyme APOBEC-3G
					Q9HCE1	MOV10	Putative helicase MOV-10
					Term:	Apolipoprotein L, 3.43 fold enrichment, p=0.024
					Uniprot-I	Gene	Description
					O14791	APOL1	Isoform 2 of Apolipoprotein L1
					O95236	APOL3	Apolipoprotein L3
					Q9BWW8	APOL6	Apolipoprotein L6
					Term:	Cellular response to interferon-gamma, 13.34 fold enrichment, p=0.036
					Uniprot-I	Gene	Description
					P16619	CCL3L1	C-C motif chemokine 3-like 1
					P32455	GBP1	Guanylate-binding protein 1
					Q9H0R5	GBP3	Guanylate-binding protein 3
					Q96PP9	GBP4	Guanylate-binding protein 4
					Q96PP8	GBP5	Guanylate-binding protein 5
					Term:	Cytokine, 17.78 fold enrichment, p=0.049
					Uniprot-I	Gene	Description
					P16619	CCL3L1	C-C motif chemokine 3-like 1
					O60565	GREM1	Gremlin-1
					P50591	TNFSF10	Tumor necrosis factor ligand superfamily member 10

### Sheet: Table S1B
143 proteins upregulated > 2 fold in both LPS stimulated-cells and bystander cells at 72h post infection
Uniprot	Gene Symbol	Description			Significantly enriched clusters and their components from DAVID analysis
P30793	GCH1	GTP cyclohydrolase 1			Term:	Defense response to virus, 15.84 fold enrichment, p=4.25E-32
P18627	LAG3	Lymphocyte activation gene 3 protein			Uniprot-I	Gene	Description
Q9UPQ0	LIMCH1	LIM and calponin homology domains-containing protein 1			P31941	APOBEC3A	DNA dC->dU-editing enzyme APOBEC-3A
P30501	HLA-C	HLA class I histocompatibility antigen, Cw-2 alpha chain			Q9UH17	APOBEC3B	DNA dC->dU-editing enzyme APOBEC-3B
Q9BSA4	TTYH2	Protein tweety homolog 2			Q9HC16	APOBEC3G	DNA dC->dU-editing enzyme APOBEC-3G
Q12816	TRO	Trophinin			Q9UJ71	CD207	C-type lectin domain family 4 member K
Q00587	CDC42EP1	Cdc42 effector protein 1			O95786	DDX58	Probable ATP-dependent RNA helicase DDX58
Q9Y561	LRP12	Low-density lipoprotein receptor-related protein 12			Q8IY21	DDX60	Probable ATP-dependent RNA helicase DDX60
Q96F45	ZNF503	Zinc finger protein 503			Q5H9U9	DDX60L	Probable ATP-dependent RNA helicase DDX60-like
P20591	MX1	Interferon-induced GTP-binding protein Mx1			Q96C10	DHX58	Probable ATP-dependent RNA helicase DHX58
O14879	IFIT3	Interferon-induced protein with tetratricopeptide repeats 3			P32455	GBP1	Guanylate-binding protein 1
P09913	IFIT2	Interferon-induced protein with tetratricopeptide repeats 2			Q9H0R5	GBP3	Guanylate-binding protein 3
P09914	IFIT1	Interferon-induced protein with tetratricopeptide repeats 1			Q96PP8	GBP5	Guanylate-binding protein 5
P20592	MX2	Interferon-induced GTP-binding protein Mx2			Q9UII4	HERC5	E3 ISG15--protein ligase HERC5
O95786	DDX58	Probable ATP-dependent RNA helicase DDX58			Q53G44	IFI44L	Interferon-induced protein 44-like
Q9BYK8	HELZ2	Helicase with zinc finger domain 2			P09912	IFI6	Isoform C of Interferon alpha-inducible protein 6
Q9UII4	HERC5	E3 ISG15--protein ligase HERC5			Q9BYX4	IFIH1	Interferon-induced helicase C domain-containing protein 1
Q96PP9	GBP4	Guanylate-binding protein 4			P09914	IFIT1	Interferon-induced protein with tetratricopeptide repeats 1
P05161	ISG15	Ubiquitin-like protein ISG15			P09913	IFIT2	Interferon-induced protein with tetratricopeptide repeats 2
Q9Y5A7	NUB1	NEDD8 ultimate buster 1			O14879	IFIT3	Interferon-induced protein with tetratricopeptide repeats 3
Q8WXG1	RSAD2	Radical S-adenosyl methionine domain-containing protein 2			Q13325	IFIT5	Interferon-induced protein with tetratricopeptide repeats 5
Q96CV9	OPTN	Optineurin			Q01628	IFITM3	Interferon-induced transmembrane protein 3
Q9H0P0	NT5C3A	Cytosolic 5'-nucleotidase 3A			P10914	IRF1	Interferon regulatory factor 1
Q13325	IFIT5	Interferon-induced protein with tetratricopeptide repeats 5			Q92985	IRF7	Isoform D of Interferon regulatory factor 7
P31941	APOBEC3A	DNA dC->dU-editing enzyme APOBEC-3A			Q00978	IRF9	Interferon regulatory factor 9
Q15646	OASL	2'-5'-oligoadenylate synthase-like protein			P05161	ISG15	Ubiquitin-like protein ISG15
Q96C10	DHX58	Probable ATP-dependent RNA helicase DHX58			Q96AZ6	ISG20	Interferon-stimulated gene 20 kDa protein
Q96J88	EPSTI1	Isoform 3 of Epithelial-stromal interaction protein 1			Q9HCE1	MOV10	Putative helicase MOV-10
Q96AZ6	ISG20	Interferon-stimulated gene 20 kDa protein			P20591	MX1	Interferon-induced GTP-binding protein Mx1
Q8TCB0	IFI44	Interferon-induced protein 44			P20592	MX2	Interferon-induced GTP-binding protein Mx2
Q9NZQ7	CD274	Programmed cell death 1 ligand 1			Q86WI3	NLRC5	Protein NLRC5
P00973	OAS1	Isoform p48 of 2'-5'-oligoadenylate synthase 1			Q9H0P0	NT5C3A	Cytosolic 5'-nucleotidase 3A
P49006	MARCKSL1	MARCKS-related protein			P00973	OAS1	Isoform p48 of 2'-5'-oligoadenylate synthase 1
P28907	CD38	ADP-ribosyl cyclase/cyclic ADP-ribose hydrolase 1			P29728	OAS2	2'-5'-oligoadenylate synthase 2
Q8IVU3	HERC6	Probable E3 ubiquitin-protein ligase HERC6			Q9Y6K5	OAS3	2'-5'-oligoadenylate synthase 3
Q53G44	IFI44L	Interferon-induced protein 44-like			Q15646	OASL	2'-5'-oligoadenylate synthase-like protein
Q9UMW8	USP18	Ubl carboxyl-terminal hydrolase 18			Q8IXQ6	PARP9	Poly [ADP-ribose] polymerase 9
Q92570	NR4A3	Isoform 3 of Nuclear receptor subfamily 4 group A member 3			O15162	PLSCR1	Phospholipid scramblase 1
P42081	CD86	T-lymphocyte activation antigen CD86			Q8WXG1	RSAD2	Radical S-adenosyl methionine domain-containing protein 2
O95236	APOL3	Apolipoprotein L3			Q9H171	ZBP1	Z-DNA-binding protein 1
Q9UQV4	LAMP3	Lysosome-associated membrane glycoprotein 3
Q9UH17	APOBEC3B	DNA dC->dU-editing enzyme APOBEC-3B			Term:	Positive regulation of interferon-beta production, 14.43 fold enrichment, p=2.28E-05
Q5R3K3	FAM26F	Protein FAM26F			Uniprot-I	Gene	Description
Q8IV50	LYSMD2	LysM and putative peptidoglycan-binding domain-containing protein 2			O95786	DDX58	Probable ATP-dependent RNA helicase DDX58
O15162	PLSCR1	Phospholipid scramblase 1			Q96C10	DHX58	Probable ATP-dependent RNA helicase DHX58
O95544	NADK	Isoform 2 of NAD kinase			Q9BYX4	IFIH1	Interferon-induced helicase C domain-containing protein 1
Q96J88	EPSTI1	Isoform 2 of Epithelial-stromal interaction protein 1			P10914	IRF1	Interferon regulatory factor 1
Q7Z5H3	ARHGAP22	Isoform 2 of Rho GTPase-activating protein 22			Q92985	IRF7	Isoform D of Interferon regulatory factor 7
Q96GX5	MASTL	Serine/threonine-protein kinase greatwall			P05161	ISG15	Ubiquitin-like protein ISG15
P09912	IFI6	Isoform C of Interferon alpha-inducible protein 6			P00973	OAS1	Isoform p48 of 2'-5'-oligoadenylate synthase 1
Q9UMS6	SYNPO2	Isoform 2 of Synaptopodin-2			P29728	OAS2	2'-5'-oligoadenylate synthase 2
Q8IZP9	ADGRG2	Adhesion G-protein coupled receptor G2			Q9Y6K5	OAS3	2'-5'-oligoadenylate synthase 3
P16144	ITGB4	Integrin beta-4
Q9HC77	CENPJ	Centromere protein J			Term:	DOMAIN:Ig-like V-type, 14.70 fold enrichment, p=9.86E-05
Q13751	LAMB3	Laminin subunit beta-3			Uniprot-I	Gene	Description
Q9C099	LRRCC1	Leucine-rich repeat and coiled-coil domain-containing protein 1			Q9NZQ7	CD274	Programmed cell death 1 ligand 1
Q9UI15	TAGLN3	Transgelin-3			Q01151	CD83	CD83 antigen
Q9Y6K5	OAS3	2'-5'-oligoadenylate synthase 3			P42081	CD86	T-lymphocyte activation antigen CD86
Q9BYX4	IFIH1	Interferon-induced helicase C domain-containing protein 1			P18627	LAG3	Lymphocyte activation gene 3 protein
P32455	GBP1	Guanylate-binding protein 1			Q9BQ51	PDCD1LG2	Programmed cell death 1 ligand 2
Q8IVG5	SAMD9L	Sterile alpha motif domain-containing protein 9-like			Q9UKJ1	PILRA	Paired immunoglobulin-like type 2 receptor alpha
P29728	OAS2	2'-5'-oligoadenylate synthase 2			Q9BZZ2	SIGLEC1	Sialoadhesin
Q5EBM0	CMPK2	UMP-CMP kinase 2, mitochondrial			Q13291	SLAMF1	Isoform 4 of Signaling lymphocytic activation molecule
Q8IY21	DDX60	Probable ATP-dependent RNA helicase DDX60			Q9NQ25	SLAMF7	SLAM family member 7
Q8IXQ6	PARP9	Poly [ADP-ribose] polymerase 9
Q8NHU6	TDRD7	Tudor domain-containing protein 7			Term:	Double-stranded RNA binding, 9.75 fold enrichment, p=1.76E-04
Q9BZZ2	SIGLEC1	Sialoadhesin			Uniprot-I	Gene	Description
Q53GL7	PARP10	Poly [ADP-ribose] polymerase 10			O95786	DDX58	Probable ATP-dependent RNA helicase DDX58
P30486	HLA-B	HLA class I histocompatibility antigen, B-48 alpha chain			Q8IY21	DDX60	Probable ATP-dependent RNA helicase DDX60
O14545	TRAFD1	TRAF-type zinc finger domain-containing protein 1			Q5H9U9	DDX60L	Probable ATP-dependent RNA helicase DDX60-like
Q9HCE1	MOV10	Putative helicase MOV-10			Q96C10	DHX58	Probable ATP-dependent RNA helicase DHX58
Q9Y2D5	AKAP2	Isoform 2 of A-kinase anchor protein 2			Q9BYX4	IFIH1	Interferon-induced helicase C domain-containing protein 1
Q5H9U9	DDX60L	Probable ATP-dependent RNA helicase DDX60-like			P00973	OAS1	Isoform p48 of 2'-5'-oligoadenylate synthase 1
Q9HB58	SP110	Isoform 6 of Sp110 nuclear body protein			P29728	OAS2	2'-5'-oligoadenylate synthase 2
P30460	HLA-B	HLA class I histocompatibility antigen, B-8 alpha chain			Q9Y6K5	OAS3	2'-5'-oligoadenylate synthase 3
Q08AF3	SLFN5	Schlafen family member 5			Q15646	OASL	2'-5'-oligoadenylate synthase-like protein
Q6GPH4	XAF1	XIAP-associated factor 1			Q9H171	ZBP1	Z-DNA-binding protein 1
Q9Y2V7	COG6	Conserved oligomeric Golgi complex subunit 6
O14657	TOR1B	Torsin-1B			Term:	Type I interferon signaling pathway, 14.12 fold enrichment, p=7.27E-04
Q9NSI8	SAMSN1	Isoform 3 of SAM domain-containing protein SAMSN-1			Uniprot-I	Gene	Description
Q01151	CD83	CD83 antigen			Q9BYX4	IFIH1	Interferon-induced helicase C domain-containing protein 1
Q08380	LGALS3BP	Galectin-3-binding protein			Q01628	IFITM3	Interferon-induced transmembrane protein 3
Q92854	SEMA4D	Semaphorin-4D			P10914	IRF1	Interferon regulatory factor 1
Q9HC16	APOBEC3G	DNA dC->dU-editing enzyme APOBEC-3G			Q92985	IRF7	Isoform D of Interferon regulatory factor 7
Q00978	IRF9	Interferon regulatory factor 9			Q00978	IRF9	Interferon regulatory factor 9
Q9H171	ZBP1	Z-DNA-binding protein 1			P00973	OAS1	Isoform p48 of 2'-5'-oligoadenylate synthase 1
Q5T7W0	ZNF618	Zinc finger protein 618			P29728	OAS2	2'-5'-oligoadenylate synthase 2
Q96JZ2	HSH2D	Hematopoietic SH2 domain-containing protein
Q92985	IRF7	Isoform D of Interferon regulatory factor 7			Term:	DOMAIN:Ig-like C2-type, 16.62 fold enrichment, p=0.005
Q9UKJ1	PILRA	Paired immunoglobulin-like type 2 receptor alpha			Uniprot-I	Gene	Description
Q92583	CCL17	C-C motif chemokine 17			Q9NZQ7	CD274	Programmed cell death 1 ligand 1
P00751	CFB	Complement factor B			P42081	CD86	T-lymphocyte activation antigen CD86
Q9UM22	EPDR1	Mammalian ependymin-related protein 1			Q9BQ51	PDCD1LG2	Programmed cell death 1 ligand 2
Q8N961	ABTB2	Ankyrin repeat and BTB/POZ domain-containing protein 2			Q92854	SEMA4D	Semaphorin-4D
Q9BWW8	APOL6	Apolipoprotein L6			Q13291	SLAMF1	Isoform 4 of Signaling lymphocytic activation molecule
Q96RD7	PANX1	Pannexin-1			Q9NQ25	SLAMF7	SLAM family member 7
Q08116	RGS1	Regulator of G-protein signaling 1
Q9BQ51	PDCD1LG2	Programmed cell death 1 ligand 2			Term:	REGION:GTPase domain (Globular), 50.97 fold enrichment, p=0.006
P30512	HLA-A	HLA class I histocompatibility antigen, A-29 alpha chain			Uniprot-I	Gene	Description
Q01628	IFITM3	Interferon-induced transmembrane protein 3			P32455	GBP1	Guanylate-binding protein 1
P50591	TNFSF10	Tumor necrosis factor ligand superfamily member 10			Q9H0R5	GBP3	Guanylate-binding protein 3
Q07000	HLA-C	HLA class I histocompatibility antigen, Cw-15 alpha chain			Q96PP9	GBP4	Guanylate-binding protein 4
Q7Z6J2	GRASP	General receptor for phosphoinositides 1-associated scaffold protein			Q96PP8	GBP5	Guanylate-binding protein 5
P21741	MDK	Midkine
Q9UJ71	CD207	C-type lectin domain family 4 member K			Term:	Cell-cell signaling, 9.62 fold enrichment, p=0.018
Q8WVN6	SECTM1	Secreted and transmembrane protein 1			Uniprot-I	Gene	Description
Q9Y6Q6	TNFRSF11A	Tumor necrosis factor receptor superfamily member 11A			Q92583	CCL17	C-C motif chemokine 17
P10914	IRF1	Interferon regulatory factor 1			O60565	GREM1	Gremlin-1
P20749	BCL3	B-cell lymphoma 3 protein			P43490	NAMPT	Nicotinamide phosphoribosyltransferase
Q9ULV0	MYO5B	Unconventional myosin-Vb			Q96RD7	PANX1	Pannexin-1
O60565	GREM1	Gremlin-1			Q9Y6Q6	TNFRSF11A	Tumor necrosis factor receptor superfamily member 11A
Q96S90	LYSMD1	LysM and putative peptidoglycan-binding domain-containing protein 1			P50591	TNFSF10	Tumor necrosis factor ligand superfamily member 10
Q10571	MN1	Transcriptional activator MN1
Q96PP8	GBP5	Guanylate-binding protein 5			Term:	Negative regulation of transposition, RNA-mediated, 25.01 fold enrichment, p=0.018
P14902	IDO1	Indoleamine 2,3-dioxygenase 1			Uniprot-I	Gene	Description
P32248	CCR7	C-C chemokine receptor type 7			P31941	APOBEC3A	DNA dC->dU-editing enzyme APOBEC-3A
P18847	ATF3	Cyclic AMP-dependent transcription factor ATF-3			Q9UH17	APOBEC3B	DNA dC->dU-editing enzyme APOBEC-3B
P48065	SLC6A12	Sodium- and chloride-dependent betaine transporter			Q9HC16	APOBEC3G	DNA dC->dU-editing enzyme APOBEC-3G
P10599	TXN	Thioredoxin			Q9HCE1	MOV10	Putative helicase MOV-10
P23381	WARS	Tryptophan--tRNA ligase, cytoplasmic
P13746	HLA-A	Isoform 2 of HLA class I histocompatibility antigen, A-11 alpha chain			Term:	Interferon-gamma-mediated signaling pathway, 13.59 fold enrichment, p=0.018
P43490	NAMPT	Nicotinamide phosphoribosyltransferase			Uniprot-I	Gene	Description
Q13501	SQSTM1	Sequestosome-1			P04439	HLA-A	HLA class I histocompatibility antigen, A-3 alpha chain
Q8NHJ6	LILRB4	Isoform 3 of Leukocyte immunoglobulin-like receptor subfamily B member 4			P30511	HLA-F	Isoform 3 of HLA class I histocompatibility antigen, alpha chain F
Q9H0R5	GBP3	Guanylate-binding protein 3			P10914	IRF1	Interferon regulatory factor 1
Q13077	TRAF1	TNF receptor-associated factor 1			Q92985	IRF7	Isoform D of Interferon regulatory factor 7
P04222	HLA-C	HLA class I histocompatibility antigen, Cw-3 alpha chain			Q00978	IRF9	Interferon regulatory factor 9
P55210	CASP7	Isoform Alpha' of Caspase-7
P13196	ALAS1	5-aminolevulinate synthase, nonspecific, mitochondrial			Term:	Cell adhesion molecules, 6.61 fold enrichment, p=0.028
P30511	HLA-F	Isoform 3 of HLA class I histocompatibility antigen, alpha chain F			Uniprot-I	Gene	Description
Q9H2L5	RASSF4	Isoform 2 of Ras association domain-containing protein 4			Q9NZQ7	CD274	Programmed cell death 1 ligand 1
P04439	HLA-A	HLA class I histocompatibility antigen, A-3 alpha chain			P42081	CD86	T-lymphocyte activation antigen CD86
O15553	MEFV	Pyrin			P04439	HLA-A	HLA class I histocompatibility antigen, A-3 alpha chain
P41162	ETV3	ETS translocation variant 3			P30511	HLA-F	Isoform 3 of HLA class I histocompatibility antigen, alpha chain F
Q8N6C8	LILRA3	Isoform 3 of Leukocyte immunoglobulin-like receptor subfamily A member 3			Q9BQ51	PDCD1LG2	Programmed cell death 1 ligand 2
Q9NQ25	SLAMF7	SLAM family member 7			Q9BZZ2	SIGLEC1	Sialoadhesin
Q86WI3	NLRC5	Protein NLRC5
Q13885	TUBB2A	Tubulin beta-2A chain			Term:	Negative regulation of T cell proliferation, 11.58 fold enrichment, p=0.029
Q9Y6U3	SCIN	Adseverin			Uniprot-I	Gene	Description
O00515	LAD1	Ladinin-1			Q9NZQ7	CD274	Programmed cell death 1 ligand 1
P42892	ECE1	Endothelin-converting enzyme 1			P42081	CD86	T-lymphocyte activation antigen CD86
Q13291	SLAMF1	Isoform 4 of Signaling lymphocytic activation molecule			P14902	IDO1	Indoleamine 2,3-dioxygenase 1
Q86V15	CASZ1	Zinc finger protein castor homolog 1			Q8NHJ6	LILRB4	Isoform 3 of Leukocyte immunoglobulin-like receptor subfamily B member 4
					Q9BQ51	PDCD1LG2	Programmed cell death 1 ligand 2
					Term:	Positive regulation of interleukin-12 production, 10.78 fold enrichment, p=0.037
					Uniprot-I	Gene	Description
					P32248	CCR7	C-C chemokine receptor type 7
					P14902	IDO1	Indoleamine 2,3-dioxygenase 1
					P10914	IRF1	Interferon regulatory factor 1
					P21741	MDK	Midkine
